# Human receptive endometrial assembloid for deciphering the implantation window

**DOI:** 10.1101/2023.07.27.550771

**Authors:** Yu Zhang, Rusong Zhao, Chaoyan Yang, Jinzhu Song, Peishu Liu, Yan Li, Boyang Liu, Tao Li, Changjian Yin, Minghui Lu, Zhenzhen Hou, Chuanxin Zhang, Zi-Jiang Chen, Keliang Wu, Han Zhao

**Author notes:** These authors contributed equally: Yu Zhang, Rusong Zhao. **Classifications:** Cell Biology.

## Abstract

Human endometrial receptivity is a critical determinant of pregnancy success; however, in vivo studies of its features and regulation are particularly challenging due to ethical restriction. Recently, the development of human endometrial assembloids has provided a powerful model to investigate this intricate biological process. In this study, we established a specialized human window-of-implantation (WOI) endometrial assembloid system that mimics the in vivo receptive endometrium. It not only reproduces the structural attributes of pinopodes and cilia, but also molecular characteristics of mid-secretory endometrium. Furthermore, the WOI endometrial assembloid exhibits hormone responsiveness, an energy metabolism profile characterized by larger and functionally enhanced mitochondria, increased ciliary assembly and motility, and epithelial-mesenchymal transition (EMT), as well as promising potential for embryo implantation. As such, WOI assembloids hold great promise as a platform to unravel the intricate mechanisms governing the regulation of endometrial receptivity, maternal-fetal interactions, and associated pathologies, ultimately driving impactful advancements in the field.
