## Supplementary material for "Human receptive endometrial assembloid for deciphering the implantation window": dataset: Dataset S1 Clinical information of patients providing endometrial tissue.xlsx

### Sheet: Sheet2
Patient	Age	Menstrual cycle	BMI	Previous reproductive history	Systemic conditions	Hormonal treatments	Diagnosis	Operation	Endometrium Stage
1	41	Regular	22.8928	G3P2L2A1	No	No	CINII	Hysterectomy	Proliferation
2	46	Regular	22.5827	G2P2L2A0	No	No	CINII	Hysterectomy	Proliferation
3	43	Regular	20.7031	G3P1L1A2	No	No	Endometrial hyperplasia	Hysterectomy	Proliferation
4	48	Regular	22.259	G6P2L2A4	No	No	CINII	Hysterectomy	Proliferation
5	40	Regular	21.6311	G2P1L1A1	No	No	CINII	Hysterectomy	Proliferation
6	31	Regular	21.875	G2P1L1A1	No	No	CINII	Hysterectomy	Proliferation
7	41	Regular	20.8209	G2P2L2A0	No	No	CINII	Hysterectomy	Proliferation
8	47	Regular	29.7576	G3P2L2A1	No	No	CINIII	Hysterectomy	Proliferation
9	45	Regular	21.7193	G3P2L2A1	No	No	CINII	Hysterectomy	Proliferation
10	32	Regular	18.7	G2P1L1A1	No	No	CINII	Hysterectomy	Proliferation
11	46	Regular	23.14	G2P2L2A0	No	No	Endometrial hyperplasia	Hysterectomy	Proliferation
12	39	Regular	20.5761	G1P1L1A0	No	No	Cervical cancer IA1	Hysterectomy	Proliferation
13	40	Regular	21.6311	G2P1L1A1	No	No	Cervical cancer IA1	Hysterectomy	Proliferation
14	30	Regular	22.1367	G1P1L1A0	No	No	Cervical cancer IA1	Hysterectomy	Proliferation
