## Supplementary material for "Human receptive endometrial assembloid for deciphering the implantation window": dataset: Dataset S2-Receptivity related genes.xlsx

### Sheet: Sheet1
gene	CTRL1	CTRL2	CTRL3	CTRL4	SEC1	SEC2	SEC3	SEC4	SEC+PRL1	SEC+PRL2	SEC+PRL3	SEC+PRL4	SEC+hPL1	SEC+hPL2	SEC+hPL3	SEC+hPL4	SEC+HCG1	SEC+HCG2	SEC+HCG3	SEC+PRL+hPL2	SEC+PRL+hPL3	SEC+PRL+hPL4	SEC+PRL+HCG1	SEC+PRL+HCG2	SEC+PRL+HCG3	SEC+PRL+HCG4	SEC+hPL+HCG1	SEC+hPL+HCG2	SEC+hPL+HCG3	SEC+hPL+HCG4	WOI1	WOI2	WOI3
TFPI2	153.171	151.177	149.707	151.952	146.85	142.64	137.347	157.034	153.043	162.139	154.669	153.75	161.78	167.624	186.77	185.334	172.018	158.186	169.846	148.182	159.994	144.34	147.421	160.544	159.197	156.698	142.76	149.201	157.861	165.914	169.007	170.073	176.704
FABP5	131.077	129.223	132.889	140.516	115.143	94.2679	131.49	115.827	115.338	116.596	142.632	145.267	184.415	180.011	207.875	219.704	107.532	124.357	141.741	118.433	126.421	136.521	168.185	171.44	178.827	168.385	123.806	116.981	123.663	122.44	170.445	177.359	172.372
DYNLT3	41.2312	43.6982	41.9457	44.0956	48.7405	46.7991	49.879	51.9949	63.1358	60.8107	57.1565	54.7918	47.5346	60.7656	44.8014	44.6971	62.459	60.0691	57.0844	50.1104	52.0318	43.8961	44.6254	48.0569	47.0949	48.2949	55.2228	53.7968	62.0781	55.2038	53.4339	56.3641	58.9141
GNLY	0.475086	0.886729	1.2702	1.18846	1.36677	1.64943	5.05998	2.6351	2.84755	3.44363	1.6739	2.76232	4.6633	2.33823	1.42496	3.22118	2.77427	2.22613	2.62164	4.35532	3.45004	2.34424	6.19213	5.2545	2.69527	5.56337	3.67468	2.22339	1.73414	5.92638	6.0737	4.46908	3.30238
CP	769.685	984.869	776.413	995.082	1588.55	1544.38	1385.52	1412.75	1633.89	1531.4	1569.55	1389.25	1175.03	1279.22	976.723	1048.49	1264.46	1198.49	1401.16	1444.4	1485.43	1476.44	1209.89	1187.98	1147.49	1085.06	1381.95	1443.51	1465.56	1502.38	1416.92	1458.57	1442.61
MGAT4A	5.85664	5.28062	5.30432	5.88279	10.67	11.1281	9.53888	8.78168	9.94632	10.2073	7.69854	8.24209	8.37419	10.597	5.75847	6.86641	10.0582	9.29069	7.66974	9.83071	11.2525	10.2639	13.0026	10.4414	10.5498	10.5082	9.08362	9.70453	9.24512	9.54423	9.2582	10.4799	9.97445
PGRMC1	123.784	129.413	118.788	123.85	131.118	143.905	143.603	151.616	156.314	160.477	159.742	148.45	148.857	152.293	143.265	140.904	151.001	165.048	160.106	153.527	157.15	145.507	147.375	146.624	136.264	134.564	142.467	147.868	154.913	146.297	166.159	155.179	175.386
NFIL3	15.0939	14.6186	16.733	12.8044	22.4635	21.5536	22.174	22.782	21.8169	21.9362	16.0576	20.5064	25.0043	25.4036	19.8411	23.4234	23.8048	23.607	27.5845	23.8368	21.3431	24.447	17.6973	19.1343	19.4358	18.7903	23.7281	24.0526	25.3992	23.1465	22.1663	25.5297	20.7827
CLEC4E	1.2727	1.41133	1.26736	0.52637	2.29941	4.94201	8.60321	3.90366	2.85834	4.07141	5.83059	4.44347	3.62568	4.11157	7.93862	7.94934	5.2779	5.39138	5.79953	5.32327	4.07902	4.05068	5.27099	4.23719	4.11763	5.59526	3.67253	5.10917	4.81298	4.002	5.75873	5.31286	3.32852
FKBP5	33.4642	33.0036	31.9673	32.9046	171.394	173.085	164.375	162.703	163.904	154.775	148.316	141.558	157.235	154.394	117.78	125.952	159.83	159.712	145.719	145.204	132.723	111.31	122.828	123.691	116.95	120.405	131.184	139.271	137.618	136.464	114.967	110.905	125.83
CRISP3	28.1224	32.1686	28.8614	26.8478	72.6922	86.3753	82.8997	85.7769	87.1201	92.0297	91.0109	76.2293	79.0079	70.8771	79.9311	70.6988	76.2247	87.7472	95.5746	71.2711	81.7108	80.3409	68.3787	67.6889	65.055	67.9551	65.735	70.0005	72.0212	77.5232	94.953	96.8798	95.0588
PTGS1	29.4577	22.4654	23.4231	25.4917	48.6204	45.9328	84.9447	44.3708	50.1696	46.5154	45.7776	40.4752	52.5099	55.6927	36.8031	36.7037	52.9861	49.055	50.9522	58.8183	54.3023	52.1333	51.3346	46.5284	55.4289	49.5234	52.7005	50.619	48.2283	53.9049	42.5808	41.6367	41.119
TIMP3	13.0161	12.0019	11.4598	10.3699	64.8464	70.8246	72.7368	73.8838	52.9454	56.2106	55.3654	54.4228	61.1678	67.3579	54.3946	56.0091	94.9421	91.9872	89.8096	74.7616	72.3907	77.1456	42.5575	43.6878	45.101	41.8448	67.8825	71.7046	68.7251	69.2149	69.1834	66.6608	69.8193
EDN3	0.910203	0.806418	1.81472	1.6478	1.09742	1.17366	1.38103	0.872148	0.732817	0.36442	0.346523	0.697673	0.7835	0.746558	0.570856	2.03789	1.1181	1.50677	1.08908	0.369228	0.721611	0.359123	0.135001	0.458568	0.44805	0.385115	0.627869	0.338256	1.04883	0.472593	0.523807	0.3777	0.608204
MMP10	6.98508	3.20098	5.05251	5.95582	2.32898	2.67006	2.66275	2.02842	1.0774	0.935151	1.36411	0.858431	1.09655	1.4695	1.09426	1.36286	1.03917	2.86411	1.76343	0.700056	1.56244	2.27655	0.100201	0.143049	0.572113	0.197108	0.415604	0.76627	1.30304	1.13949	1.36988	1.00167	0.284082
SOX9	11.1345	10.2259	11.5144	10.8956	5.11151	4.82496	3.69204	4.7089	4.36514	5.13637	3.59241	4.20989	4.35478	4.25978	4.19537	4.26985	5.12202	4.46971	3.6058	4.69806	6.3949	5.49815	5.39141	5.32147	5.61557	4.18611	3.93403	4.03667	3.60067	4.331	3.91025	3.53964	3.79952
EFEMP1	4.88818	4.72947	7.52679	7.24386	5.17246	4.27881	3.51931	4.10336	4.10247	3.8651	3.02161	4.93242	5.15515	6.04482	4.45986	2.96172	2.94361	3.27376	7.44172	3.2908	3.18824	2.28422	3.93693	4.30955	4.01616	3.72329	6.55908	3.17675	4.23116	5.07548	3.54637	5.46119	5.6702
G0S2	61.2396	51.6953	62.9137	58.5992	47.3342	52.6678	57.6031	52.0468	34.1844	36.3416	46.2363	49.0624	79.4506	67.7552	97.8359	86.6863	67.4247	55.1788	68.9776	36.5107	38.2311	39.0289	31.4188	31.0469	25.9498	25.9013	39.4401	35.2011	44.3844	38.6848	35.4877	36.5237	34.5295
HTR2B	0	0.223074	0.226794	0.326729	0	0.340864	0.335444	0.112627	0	0	0	0.784462	0	0	0.220391	0.399893	0.187157	0	0.222626	0	0	0	0	0	0	0	0	0.268058	0	0.222791	0	0	0
THBD	1.57703	1.22787	1.19173	1.56097	1.10664	1.3378	1.33256	1.16021	1.07886	1.16132	0.746891	1.09037	1.60813	2.12932	1.5419	1.88478	1.44347	1.01659	1.23737	0.923204	1.19201	1.13458	0.7	0.659966	0.519989	1.4328	0.433096	0.827847	0.663997	1.23812	0.583475	0.815458	0.916225
CDKN1C	14.6788	12.4457	13.5734	10.8634	7.66029	9.3149	9.49023	8.97819	8.02147	7.32279	5.0846	5.90143	7.13826	11.1014	11.5223	11.3687	9.02076	10.9448	11.2764	4.22283	7.47878	7.69236	5.15256	6.51597	5.32284	6.79498	7.49496	7.21014	3.90535	4.42177	6.913	7.78734	8.26674
PCDH17	0.171465	0.24264	0.117156	0.117892	0.062392	0.179484	0.073484	0.27697	0.256166	0.079023	0.096525	0.080695	0.213978	0.149428	0.117748	0.119697	0.152986	0.075861	0.165417	0.206096	0.199921	0.248484	0.141294	0.23197	0.325086	0.273195	0.266368	0.260243	0.197511	0.365122	0.090046	0.125702	0.072599
AQP3	13.3924	6.57744	11.5963	11.2434	7.43729	9.62152	6.2207	8.3067	4.2081	4.90081	5.97147	7.11405	14.4311	12.8006	9.79267	10.3176	6.5723	5.5444	8.87435	4.21378	4.84645	5.47984	4.74159	6.64904	5.23345	5.2334	8.17988	8.26886	7.43985	8.39512	2.43004	1.77683	4.73376
ADORA2B	3.63628	4.06146	3.85382	3.8451	1.92118	1.18516	3.96703	1.98823	3.14083	1.90521	1.75934	1.70746	2.15955	1.99021	2.55435	2.03342	1.33648	1.97748	1.60672	2.08192	2.4582	1.40115	3.2321	2.40355	1.61933	1.88132	1.51604	1.5285	2.24867	1.98663	1.70577	1.58009	2.13573
GALNT12	16.3714	17.661	16.2714	15.4201	12.6412	14.0176	13.2703	13.9954	12.4367	11.9167	11.4401	10.0341	12.5967	11.3356	10.9108	11.0843	11.8815	11.0534	11.0133	11.025	11.2419	13.3794	7.90248	13.5933	9.80519	12.5154	10.4928	10.2236	10.9501	11.1166	11.2951	8.61833	8.9709
BIRC5	11.0749	6.0443	4.88194	5.20818	7.82514	7.95956	3.94791	6.05496	5.04997	4.85111	7.60421	4.49269	4.53187	4.42232	3.20161	5.52432	3.20968	3.86313	7.61799	4.92784	5.51098	5.24245	8.41591	10.3383	5.58384	6.94291	6.31693	6.28967	7.36236	4.86814	4.35042	3.58101	5.29474
PPP2R2C	2.07487	2.81815	2.2164	2.36194	2.03357	2.97916	2.42115	2.41987	1.97254	2.79939	1.36381	1.67377	1.9968	2.78044	1.92849	1.91452	2.70354	2.76516	3.03035	1.41262	2.00883	1.84191	1.20851	1.23958	1.24018	0.821785	1.95165	1.28698	2.7441	1.54507	1.31292	0.847578	1.56102
PLEKHG4B	2.29557	1.90821	8.01208	2.05105	1.27806	1.04446	2.44829	1.15979	1.24617	3.98315	1.60203	1.20652	1.70023	1.72273	1.17074	1.27863	1.48923	1.49684	1.00168	2.29715	2.60183	1.60747	4.32202	2.34062	1.8751	2.16595	1.37348	1.86604	1.11445	1.76699	2.371	0.941453	1.50794
SEMA3C	16.5635	20.1504	15.3542	16.6318	7.33226	8.08285	6.81564	7.27563	7.41211	6.81849	5.44673	6.35414	8.08079	8.22971	4.39812	6.62714	8.07313	6.48062	6.02166	8.35448	7.15278	6.83473	8.43763	10.2376	8.70134	8.0514	7.28355	8.95745	7.91568	7.86857	6.25572	3.37638	6.39184
HMGN5	4.20844	8.68673	3.78016	3.88467	3.98632	4.35781	3.02367	3.62682	7.19135	5.87742	4.54846	4.4322	5.88613	4.34219	5.38479	3.09164	3.11643	4.06257	6.16863	4.47606	7.5477	5.57662	7.25697	9.42	2.31033	8.31246	7.70827	5.15416	5.26181	8.31827	6.31348	2.01516	2.71063
