## Supplementary material for "Human receptive endometrial assembloid for deciphering the implantation window": dataset: Dataset S3 scRNA-seq assembloid vs mid sec endometrium.xlsx

### Sheet: SOX9+proliferative epi-up
Dataset S3
gene	CTRL	SEC	WOI	Mid Sec
CYBA	12.7416	8.24912	5.29613	4.57924
PTPMT1	0.580871	0.421745	0.314938	0.278848
FDX1	0.552804	0.442644	0.335705	0.302452
UBE2B	2.53659	1.99473	1.54692	1.38312
SNHG29	8.78328	6.23646	4.24418	3.70623
DYRK4	0.357222	0.253439	0.173075	0.150009
NUP37	0.183347	0.138449	0.0891325	0.0809147
ZNHIT3	0.578015	0.439885	0.300066	0.273208
IFT27	0.341741	0.247827	0.157491	0.137598
TPGS1	0.30037	0.185248	0.132166	0.122272
PPCS	0.984907	0.692538	0.521194	0.47907
LSM2	0.789353	0.582359	0.445461	0.417531
AIP	0.367507	0.268872	0.192922	0.193433
ZFAND1	0.737763	0.443614	0.257541	0.247589
LSM6	0.708744	0.504697	0.348755	0.340203
BTG1	4.18641	3.47589	2.70816	2.66928
FAM207A	0.376406	0.303487	0.230711	0.234664
ISCA1	0.619231	0.507847	0.332196	0.304868
MRPL50	0.589083	0.461588	0.252228	0.215365
MRPL16	0.434194	0.369538	0.259254	0.236329
STMP1	1.0624	0.952135	0.669001	0.63233
IFI44	0.152338	0.119115	0.051359	0.0447309
MED30	0.471719	0.401852	0.264254	0.247476
PIM3	4.5261	3.8704	2.46723	2.2525
BET1	0.631395	0.531139	0.343118	0.312864
TMEM219	1.26248	1.11753	0.806342	0.755903
DYNLT2B	0.405841	0.320247	0.196025	0.194236
ATRAID	1.38951	1.17183	0.858534	0.854507
NUDT22	0.329642	0.28241	0.218641	0.212185
VMA21	0.295405	0.251101	0.181972	0.176221
CZIB	0.448129	0.381617	0.277884	0.264677
CDC26	0.588207	0.5128	0.383859	0.368515

### Sheet: Stem Derived Epithelium-up
Dataset S3
gene	CTRL	SEC	WOI	Mid Sec
VCL	0.993957	1.02522	1.78621	1.98215
ELL2	0.243092	0.258815	0.498418	0.472411
KMT2A	0.441628	0.359923	0.73364	0.646222
PRDM2	0.456569	0.380466	0.68857	0.728302
COL4A1	0.421993	0.560186	1.32538	3.15834
MIDEAS	0.654944	0.793608	1.14201	1.71988
FOXO1	0.299273	0.363225	0.531918	0.952059
SF3B1	0.946744	1.09652	1.55413	1.71364
COL4A2	0.769845	1.19611	2.21433	3.04429
EGFR	0.220035	0.319207	0.506211	0.722082
LINC-PINT	0.834631	0.812509	1.43014	1.93512
MAP4	0.748379	0.717886	1.20686	1.48833
IQGAP1	0.969628	0.960025	1.4827	1.70507

### Sheet: Secretory Epithelium
Dataset S3
gene	CTRL	SEC	WOI	Mid Sec
VMP1	1.75447	2.50648	4.99213	8.24427
MUC16	0.547705	0.837115	2.23781	5.31866
AC016831.1	0.215097	0.437605	0.941805	1.77428
MED13L	0.584334	0.760111	1.22373	1.58183
MT-ND6	0.546138	0.795445	2.55895	2.91753
RIOK3	1.97054	1.94655	2.74285	3.09256
NABP1	0.831127	0.603852	1.49463	2.79252
SLK	0.70861	0.542956	0.947178	1.44464
IQGAP1	0.88512	0.739174	1.16691	2.30654
ATP2A2	0.808764	0.683692	1.08976	2.3219
SYNE2	0.857431	0.628959	1.45769	7.16482
CDYL	0.305432	0.25023	0.413579	1.0343
FRMD4B	0.8295	0.706327	1.26443	3.4692
ELK4	0.268647	0.215495	0.449801	1.49675
TJP1	1.18737	1.09274	1.56222	2.63341
RRBP1	1.71529	1.43725	2.36248	4.42781
FAM214A	0.569848	0.446641	0.873361	1.88507
MBTPS1	0.563247	0.666437	0.949895	1.49392
HIF1A	1.06737	1.22464	2.06111	4.36358
CYTH1	0.249529	0.306998	0.479362	0.964036
HSPA5	3.48141	3.47695	4.50424	6.49181
RNF19A	1.14004	1.21115	2.12748	4.05954
PAX8-AS1	0.0536962	0.0621337	0.308511	1.17243
TPM3	1.39218	1.97672	2.58723	4.65791
DENND2C	0.125737	0.250393	0.514283	2.58129
PNPLA8	0.707105	0.896151	1.20182	2.42885
CEMIP2	0.341129	0.415955	0.617842	1.43341
USP53	0.9862	1.27261	2.10472	8.75235
ATP11A	0.271691	0.342144	0.542855	1.68666

### Sheet: Proliferative Epithelium-2
Dataset S3
gene	CTRL	SEC	WOI	Mid Sec
DDX6	0.440333	0.319438	0.750321	0.661738
MAP4K4	0.766755	0.579404	1.09484	1.09217
TM9SF3	1.06376	0.981524	1.61407	1.55394
FARP1	1.11312	0.946572	1.62133	1.70874
AC048341.1	0.0352017	0.0167517	0.165007	0.163144
RIF1	0.349307	0.373931	0.906947	0.857821
CHML	0.140211	0.178175	0.655804	0.579274
AF117829.1	0.277171	0.33347	0.928233	0.752216
LAMC2	0.594013	0.674604	1.42899	1.12751
MUC20-OT1	0.450966	0.438676	1.14051	0.831108
ZNF207	0.77865	0.75712	1.55324	1.3416
AP006248.3	0.0700333	0.0737629	0.344222	0.226692
KIF1B	0.370837	0.413715	1.06368	0.651005
WNT2B	0.0426497	0.0277077	0.175075	0.080021
GTF2I	2.99636	2.51953	3.91225	4.82854
CTNND1	0.195097	0.129999	0.382565	0.984386
MACF1	1.20433	1.03754	1.99426	3.0587
PNN	1.45728	1.23177	2.17511	2.99477
RRBP1	1.87927	1.72974	3.38216	4.07296
SPEN	0.727812	0.675399	1.59429	1.7136
AL137782.1	0.0942129	0.0849683	0.492258	1.92363
MTUS1	0.643871	0.687476	1.28046	2.20171
ATP2A2	0.764753	0.863584	1.57478	2.75111
MYH9	1.10281	1.2089	2.44074	3.01945
AC013394.1	0.0388202	0.0448844	0.251167	0.770536
ARHGAP5	0.747273	0.750424	1.34044	1.76258
AFDN	0.981165	1.42355	2.16777	4.24482
AC016831.1	0.139418	0.27255	0.80484	3.93586
CDH1	1.3069	1.63526	2.37369	3.79668
TSIX	0.0604423	0.185365	0.577713	1.88791
HIF1A	1.5964	2.22076	3.31255	4.74132
CNKSR3	0.263258	0.377313	0.918882	1.79062
MYOF	0.684281	0.850621	1.50271	2.6652
NFKB1	0.686701	0.935203	1.63393	2.89382
MUC16	0.799046	1.96755	4.24574	7.20917
DST	0.214536	0.497167	0.987275	1.40844
NKTR	0.557345	0.938912	1.86196	1.80223
GLS	0.395548	0.653366	1.1765	1.21061
COL4A1	0.293399	0.488573	1.02137	1.15685
FGD6	0.18931	0.288918	0.7311	0.887192
VCL	0.84641	1.09247	1.7955	1.92312
OGA	0.349577	0.484929	0.932871	0.994264
DSP	1.4215	2.34144	4.75091	3.33948
DGKH	0.158485	0.298844	0.706478	0.484818

### Sheet: Unciliated Epithelium-2
Dataset S3
gene	CTRL	SEC	WOI	Mid Sec
AFDN	1.35555	1.65118	3.11877	2.77741
CDH1	1.04369	1.31166	2.69513	2.98655
DSP	1.64041	2.41636	6.00903	3.6677
MUC16	0.881649	1.42683	2.80785	2.60799
RAB11FIP1	5.21242	6.13404	9.85568	8.22516
USP53	0.879961	1.12738	3.1109	2.39643

### Sheet: Stromal cell
Dataset S3
gene	CTRL	SEC	WOI	Mid Sec
MT-ATP6	84.2035	80.2712	129.045	166.44
MED13L	0.685727	0.550255	1.26318	2.03632
MT-ND2	30.3813	23.2795	41.6917	70.4976
MARK3	0.659558	0.550278	0.871724	1.70129
XIST	2.02727	1.5646	4.29557	11.9367
MT-CYB	83.335	77.6154	109.414	156.398
HNRNPU	2.54984	2.47124	3.94094	8.73103
MT-ND4L	2.72979	3.14901	4.76039	15.3263
STAT3	0.593417	0.689465	1.24366	2.4987
AP2B1	0.338465	0.353607	0.513851	0.784199
MAP4	0.619321	0.665456	1.15769	1.64287
SPAG9	0.764332	1.02807	1.82799	2.96469
MT-ND6	0.568358	0.541597	2.66106	3.55911
MT-CO3	126.02	114.069	201.404	196.216
RRBP1	1.82115	1.81959	3.24674	3.12174
RIMKLB	0.46093	0.970962	2.24426	4.46632
EPB41L2	0.233997	0.411959	0.6492	0.946239
COL4A2	0.698117	1.2777	2.23095	3.07251
MT-ND5	17.8461	22.4671	49.036	59.106
CDC37	0.625736	0.797559	1.23203	1.47895

### Sheet: EMT derived cell
Dataset S3
gene	CTRL	SEC	WOI	Mid Sec
SAR1A	0.520752	0.439721	0.760459	0.865689
ARHGEF12	0.438365	0.363418	0.998722	1.34668
SPTAN1	0.362777	0.343754	0.898787	1.27563
AFF4	0.847663	0.7567	1.38678	2.88341
IL6ST	0.559239	0.541218	1.0524	2.68171
SYNE2	1.10768	0.922608	2.21812	4.75404
GOLGA4	1.50258	1.38296	2.24271	3.30627
NEAT1	21.152	21.2832	51.4318	97.6251
SERPINB9	0.138799	0.424318	0.954427	1.10219
SPECC1	0.45351	0.772174	1.33974	1.59569
EPB41L2	0.28915	0.445218	0.839461	0.997078
LIPG	0.089554	0.201233	0.548934	1.07386
DSP	1.38419	2.05599	4.62992	7.44757
VCL	0.744139	0.992757	1.90844	2.77132
HIF1A	1.24912	1.533	3.2919	3.32148
RRBP1	1.35637	1.58837	3.1581	3.66234
PAFAH1B2	0.434443	0.495849	0.877271	1.02959
MT-ATP6	84.2531	83.0946	123.705	111.863
MED13L	0.449189	0.490936	1.11385	1.00618
ITGB1	2.32047	2.32982	3.92623	3.63616
ZNF207	0.881422	0.883131	1.56516	1.46857
MIR222HG	0.163556	0.313491	0.818797	0.604902
GLS	0.426968	0.616753	1.34089	1.15792
KDM6B	0.875142	1.15387	1.85532	1.68224
TM9SF3	0.737511	0.82935	1.48798	1.29797
ITGB8	2.65779	3.55272	8.09677	6.22749
CFLAR	1.95759	2.62299	5.2891	4.27666
