## Supplementary material for "Human receptive endometrial assembloid for deciphering the implantation window": dataset: Dataset S4 scRNA-seq-TF assembloid vs mid sec endometrium.xlsx

### Sheet: secretory epi
Dataset S4	secretory epi
GeneName	TF_family	Ctrl	Sec	WOI	Mid_Sec
VMP1	GLI3	1.75447	2.50648	4.99213	8.24427
TJP1	AR	1.18737	1.09274	1.56222	2.63341
ATP2A2	ATF6	0.808764	0.683692	1.08976	2.3219
HIF1A	ARNT	1.06737	1.22464	2.06111	4.36358
HSPA5	ATF4	3.48141	3.47695	4.50424	6.49181
SOD1	CEBPD	3.00065	2.31596	1.70752	1.95987
SUB1	PC4	4.27551	3.89086	2.53915	2.42267
NME3	TFAP2A	1.72526	1.28125	0.925813	0.634282
ADH5	RARB	1.57602	1.14316	0.887053	0.779481
BAX	AATF	1.83253	0.910714	0.650405	0.401783
ZFPM1	zf-C2H2	0.489331	0.45946	0.254774	0.137161
FOLR1	SP1	0.293322	0.346442	0.187187	0.0994069

### Sheet: EMT derived cell
Dataset S4	EMT derived cell
GeneName	TF_family	Ctrl	Sec	WOI	Mid_Sec
HIF1A	ARNT	1.24912	1.533	3.2919	3.32148
AFF4	AF-4	0.847663	0.7567	1.38678	2.88341
SUB1	PC4	5.50806	4.58954	2.90831	2.88925
ZFPM1	zf-C2H2	0.453837	0.468016	0.247265	0.173622
HES1	LMO3	4.26803	2.84511	1.28166	2.35752
DDIT3	ATF3	1.79467	1.25972	0.404743	0.620765
DST	IRF1	0.197697	0.316279	0.847221	3.41069
NEAT1	SFPQ	21.152	21.2832	51.4318	97.6251
COL4A1	LMX1B	0.258314	0.470212	1.12361	0.653834
FAT1	ING1	0.287805	0.29064	0.687838	0.403496
ITGB8	ATF2	2.65779	3.55272	8.09677	6.22749
MACC1	SOX17	1.48825	1.66149	3.76013	2.45902
SERPINB9	ESR1	0.138799	0.424318	0.954427	1.10219
GLS	STAT1	0.426968	0.616753	1.34089	1.15792
CFLAR	ATM	1.95759	2.62299	5.2891	4.27666
ITGB1	FOXF2	2.32047	2.32982	3.92623	3.63616
B2M	NFKB1	19.4258	22.7886	13.4428	17.2606
UBB	HSF1	7.38865	5.98877	3.49036	5.7483
PCLAF	ATF3	3.25033	3.03105	1.64481	0.0315694
