## Supplementary material for "Human receptive endometrial assembloid for deciphering the implantation window": dataset: Dataset S5 scRNA-seq all cluster DEG.xlsx

### Sheet: Sheet1
Dataset S5
gene	SOX9+proliferative_epithelium	Stem_derived_epithelium	Secretory_epithelium	Proliferative_epithelium	Immune_cell	Stromal_cell	EMT_derived_cell	Ciliated_epithelium	Unciliated_epithelium
EDN1	6.68794	3.96561	3.58576	2.47	3.25494	3.57692	4.10477	3.35872	2.974
NFKBIA	33.309	21.812	17.5849	15.3493	16.2619	27.0995	24.2297	14.5153	16.6892
CSF3	1.02388	1.05504	0.22561	0.206643	0.28543	0.802871	0.690329	0.46445	0.10056
RASD1	2.40978	1.00365	1.34146	0.87538	3.83755	0.794814	1.11107	0.88886	0.441944
TNFAIP3	10.42	7.09783	4.13455	3.6333	4.53762	7.66621	7.78669	4.38342	4.98519
DUSP1	7.19996	3.55225	4.26759	3.83198	5.40652	4.14795	5.11954	4.68187	2.59683
LIF	4.92155	2.68339	2.10611	2.21267	2.92947	3.41032	3.6903	1.41838	2.30367
GATA6	1.02019	0.615999	0.545742	0.480202	0.611893	0.962734	0.758619	0.335191	0.546623
CSRNP1	2.09431	1.14536	1.21962	1.06465	1.22019	1.27246	1.48354	0.950598	0.840327
EFNA1	1.68818	0.940364	0.927315	0.747365	1.17264	1.11314	1.08904	0.821389	0.772152
FOS	17.6591	7.66522	11.7831	5.39737	12.5814	7.29424	9.51671	5.73385	5.83464
TRIB1	1.80225	0.775592	1.41799	0.800238	1.36961	0.999426	0.94207	0.788162	0.721739
CLCF1	0.57324	0.356176	0.382755	0.212689	0.29648	0.356104	0.332402	0.218534	0.277464
SPHK1	0.546114	0.374668	0.23825	0.209046	0.215909	0.456223	0.318001	0.240285	0.159063
JUN	20.3921	7.82026	12.4541	7.96916	26.2117	12.2273	14.5916	9.26615	7.77117
RIPK4	1.41413	0.721782	0.649715	0.790665	1.20274	1.10056	1.04892	0.601406	0.939063
EID3	0.482886	0.296798	0.230074	0.156187	0.362089	0.50051	0.386862	0.173494	0.201645
LAMP2	0.55933	1.35249	0.856478	0.724214	0.339544	0.820398	0.717405	0.760937	0.671153
CP	4.39279	18.8497	7.46638	6.50763	4.20374	5.0166	5.47041	4.67497	4.52868
CTSA	0.16598	0.412088	0.14262	0.266691	0.127608	0.35113	0.252558	0.20683	0.169901
EYA2	0.437286	0.823589	0.304708	0.185889	0.284645	0.356558	0.272743	0.315606	0.303907
ACSL4	0.11075	0.475051	0.0915476	0.170217	0.0776348	0.168329	0.270633	0.0801912	0.156156
PGM1	0.100996	0.364882	0.155363	0.30083	0.12804	0.196043	0.213586	0.23405	0.277438
CD200	0.185644	0.303116	0.0822739	0.0399869	0.0529603	0.126213	0.158995	0.0747353	0.0562191
GABRP	0.490758	1.13823	0.205432	0.480138	0.46743	0.289083	0.377406	0.209395	0.504886
SLC25A1	0.438629	0.971572	0.471964	0.366469	0.240814	0.519374	0.618653	0.430323	0.582145
SYNGR1	0.15355	0.292105	0.127266	0.101512	0.0495561	0.132599	0.169309	0.0603262	0.145671
APOL1	0.334738	0.7392	0.28905	0.410536	0.293864	0.467442	0.413214	0.372665	0.428405
PORCN	0.220985	0.431677	0.167721	0.168447	0.16417	0.29275	0.190465	0.153245	0.513844
SLC9A3R1	0.497505	1.10902	0.401187	0.282484	0.282987	1.00791	0.662412	0.415764	0.451081
CD81	2.85945	7.23076	3.03718	3.43524	1.26765	4.00276	3.65601	2.61868	2.96576
HMGCR	0.522292	1.02283	0.439439	0.451676	0.489128	0.460668	0.549749	0.393537	0.613885
PCYOX1	0.132694	0.778442	0.328034	0.579893	0.316179	0.48838	0.407755	0.303801	0.568942
PLS1	0.144654	0.457588	0.160299	0.350675	0.104501	0.313685	0.302987	0.427043	0.523942
C3	0.865479	2.91417	0.934353	1.97146	1.23523	1.22228	1.60191	0.783846	1.57134
RRAGD	0.0979224	0.138495	0.345319	0.163219	0.0694994	0.0448453	0.0893161	0.0922042	0.116935
SNCB	0.188538	0.260316	0.676041	0.0525397	0.199925	0.233006	0.278717	0.0568517	0.142861
GAPDH	36.8163	51.2917	107.624	37.1728	18.3976	54.2145	50.1862	40.7989	56.0403
ENO2	0.229209	0.2572	0.815126	0.219056	0.805475	0.2938	0.410415	0.659245	0.369245
GBE1	0.0920111	0.144982	0.292295	0.144245	0.215947	0.124056	0.179789	0.284879	0.136783
IGFBP2	0.722407	1.85417	2.43618	1.45072	0.396784	1.8442	1.75773	0.656539	1.19751
P4HA1	0.877241	2.66281	4.94838	2.23585	1.67642	1.7802	1.51143	2.63048	4.64636
H2BC5	0.316147	0.219711	0.771219	0.201434	0.27602	0.282395	0.102816	0.658098	0.324532
PWWP3A	0.324912	0.255915	0.652885	0.170873	0.900744	0.264055	0.25249	0.245486	0.172352
ULK1	0.232901	0.14553	0.478451	0.186885	0.691499	0.16442	0.157033	0.101184	0.171902
FUT11	0.0985963	0.111945	0.319181	0.119064	0.317638	0.0795591	0.0988339	0.107048	0.126377
TXNIP	3.55303	2.86788	9.49557	5.05953	3.36176	2.87571	3.79589	1.96008	2.08962
RORA	0.218899	0.149646	0.314459	0.149906	0.274042	0.157	0.14654	0.117674	0.206936
PGK1	2.79485	7.05775	5.84849	3.37704	1.74276	5.72173	4.57751	4.33269	4.38263
BNIP3L	1.62271	2.41291	2.7668	1.85886	1.34138	1.60157	1.57709	2.39131	2.04113
VEGFA	2.02705	1.39822	3.00944	2.3761	4.19412	1.55089	2.10722	0.707775	1.71625
FAM162A	1.72831	1.69659	2.09048	1.33368	0.452673	1.35324	1.30401	2.26749	1.50059
SLC2A1	0.652121	0.732204	0.979173	0.617862	0.669127	0.812499	0.6479	1.13559	0.763747
PSMC4	0.440419	0.552898	0.315194	0.876168	0.333617	0.711342	0.607481	0.949204	0.469979
ALAS1	0.203578	0.316009	0.204392	0.503088	0.216127	0.300887	0.264129	0.49262	0.498727
PDLIM1	0.66252	0.765675	0.871231	1.63602	0.408182	0.904002	0.956681	1.55002	1.58934
PSMF1	0.21485	0.339828	0.280581	0.483119	0.178709	0.354351	0.298575	0.411997	0.38002
PSMB6	0.754636	1.18385	0.545021	1.62702	0.367559	1.90299	1.26056	1.61807	1.17519
ATP1B1	3.4873	3.68042	3.65817	6.65327	3.40703	4.11338	3.70228	3.67063	5.69309
P4HB	1.39739	2.50618	2.07601	3.69001	2.36416	2.5501	2.29762	1.24821	2.80577
EIF4EBP1	1.90578	1.17783	1.92994	3.98102	0.725341	1.88812	2.44214	1.9316	1.40443
PSMB10	0.151626	0.131469	0.110195	0.310078	0.0811491	0.124686	0.127999	0.302947	0.217042
ABHD5	0.239424	0.231742	0.479875	0.254575	0.635609	0.16313	0.195202	0.159925	0.153606
TRIO	0.297901	0.312537	0.282948	0.254566	0.683394	0.263082	0.303256	0.211299	0.257638
ZFYVE16	0.315707	0.29379	0.349846	0.223632	0.74761	0.309198	0.387592	0.437804	0.217005
FAM214A	0.615101	0.383839	0.63166	0.369915	1.23827	0.500775	0.347376	0.37051	0.365538
SUGP2	0.61668	0.42478	0.502845	0.391138	1.44477	0.432792	0.726982	0.505276	0.354926
PKN2	0.50948	0.59349	0.68391	0.637165	1.53459	0.645729	0.586864	0.519517	0.877402
FRYL	0.261546	0.23455	0.342195	0.219299	0.607924	0.221191	0.297612	0.159154	0.253165
GPATCH2	0.347285	0.251603	0.36814	0.255921	0.760804	0.288996	0.347435	0.526938	0.273729
HOOK2	0.739782	0.489645	0.721217	0.540809	1.65346	0.416914	0.522426	0.38045	0.573065
MZF1	0.296278	0.191741	0.202555	0.25376	0.609383	0.137502	0.170178	0.306026	0.150099
GGA1	0.321979	0.223243	0.241753	0.234154	0.641129	0.270905	0.229196	0.246163	0.261905
BRD1	0.485922	0.358553	0.513918	0.338857	1.03673	0.460863	0.445817	0.236478	0.371401
DICER1	0.374571	0.435352	0.440475	0.332868	1.00919	0.310669	0.292717	0.272445	0.31765
PNN	2.47563	1.43782	2.68957	1.50952	5.05194	2.68249	2.28482	1.12194	1.67756
RNMT	1.06309	0.684359	1.34775	0.921393	2.39012	0.915903	0.74601	0.787821	0.698393
ERICH1	0.309714	0.235066	0.253679	0.222657	0.646498	0.217405	0.222031	0.179769	0.234584
WSB1	3.58968	2.04394	3.65334	1.75793	7.59486	1.57208	2.30411	1.42379	2.5584
MYEF2	0.267617	0.186878	0.230469	0.263394	0.665863	0.394222	0.569515	0.419493	0.218553
ZNF638	0.727546	0.648981	0.779879	0.566611	1.6539	0.615549	0.605105	0.562921	0.518114
ASCC3	0.23566	0.289249	0.309839	0.291422	0.646077	0.339745	0.29047	0.212893	0.30829
USP34	0.603805	0.606698	0.593808	0.547227	1.36727	0.631393	0.518919	0.496573	0.580939
H4C3	0.483016	0.357144	0.43768	0.411405	1.5312	0.586315	3.21368	0.386273	0.428211
EXT1	0.264377	0.345236	0.251751	0.269773	0.822041	0.351389	0.306114	0.275999	0.254562
KMT2B	0.274961	0.278176	0.335435	0.299006	0.772559	0.316984	0.311041	0.141657	0.344039
NCAPD2	0.0592575	0.0935326	0.0774788	0.099763	0.18567	0.384981	0.461441	0.0749212	0.0879602
SPA17	0.260095	0.180932	0.0769153	0.180474	0.14541	0.827215	0.527392	5.60525	0.112105
AAMDC	0.254197	0.266722	0.14801	0.209207	0.135116	0.785195	0.389247	0.308633	0.188857
EMC9	0.14065	0.150906	0.100773	0.143923	0.0697835	0.373154	0.412075	0.456049	0.133705
PLP2	0.551259	0.749245	0.632693	0.684586	0.197002	1.61156	1.49243	1.26192	1.08488
NMU	0.0326815	0.0583236	0.00564545	0.0310304	0.000482026	0.42434	0.0995874	0.0241834	0.00661261
CCDC34	0.169472	0.215679	0.134725	0.255691	0.113374	0.574075	0.700531	0.992748	0.207268
HMGB3	0.261534	0.353421	0.166253	0.262988	0.134665	1.20786	0.933995	0.628741	0.215969
NUCKS1	2.84043	3.84363	3.3349	3.74005	2.23039	9.33128	8.509	3.11637	3.43666
HMMR	0.0603789	0.0316632	0.0552276	0.0233289	0.0856613	0.872712	1.28583	0.185624	0.0449372
UBE2T	0.0806988	0.103317	0.0533027	0.102671	0.0437187	0.397089	1.2571	0.648499	0.111227
BIRC5	0.0159933	0.0209534	0.0143464	0.016865	0.0201062	0.922702	0.848141	0.0568307	0.0115511
LGALS1	4.93535	4.08228	6.61788	4.47541	1.43444	17.8567	7.69113	1.57143	3.64586
CDKN3	0.0226335	0.0228814	0.024973	0.0337468	0.0209174	1.3022	1.62511	0.0844888	0.0503804
H2AZ2	1.26223	1.31894	1.0696	1.23859	0.714412	4.33113	3.76005	2.39188	0.96841
NUDT1	0.197281	0.194039	0.108532	0.135112	0.0534387	0.685817	0.698158	0.32954	0.103574
LSM5	0.867833	0.761768	0.810745	1.04477	0.355591	2.0473	1.84359	1.68437	0.870218
CA9	0.138188	0.18933	0.501589	0.129724	0.130586	0.505617	0.273291	0.0719626	1.01672
UBE2S	0.434703	0.377597	0.257834	0.476328	0.571379	7.23076	5.9291	1.63902	0.29686
SMS	0.836792	1.37863	1.02082	1.31618	0.537833	2.60274	1.63498	1.91196	1.14787
ASPM	0.0183758	0.0206945	0.025622	0.0113272	0.0545184	0.304385	1.98706	0.0934579	0.0152075
AURKA	0.0136104	0.0307615	0.0173379	0.0256464	0.0191349	0.232584	0.767785	0.16664	0.021123
RAD51AP1	0.0123686	0.00898072	0.0101434	0.0135156	0.0128174	0.150285	0.537279	0.0352287	0.0185318
TTK	0.00877956	0.0076913	0.00638685	0.00467042	0.0447081	0.0707747	0.551546	0.158865	0.013869
SGO1	0.00973121	0.00834117	0.00841798	0.00628308	0.00836106	0.0821402	0.581461	0.101255	0.0104246
TOP2A	0.0570599	0.0691183	0.0476726	0.0334409	0.0884653	0.945017	3.43254	0.326455	0.0266591
KNL1	0.00527407	0.00944355	0.00351072	0.00640686	0.0151776	0.162029	0.489867	0.072467	0
NUF2	0.00635522	0.00461177	0.00376146	0.00550876	0.00693339	0.271299	0.589015	0.0468684	0
BUB1B	0.00365656	0.00503768	0.00299426	0.00331581	0.03787	0.0710922	0.389892	0.0252465	0
CDC25C	0.000513615	0.00238758	0.00152607	0.00125987	0.00531367	0.0520003	0.230483	0.0164521	0
BUB1	0.0074373	0.0179411	0.0123594	0.0122985	0.0221353	0.208998	0.579958	0.132648	0.0120278
CDK1	0.0257454	0.0351777	0.0322443	0.0255807	0.0458376	0.1088	1.96695	1.02132	0.0124768
KIFC1	0.00690767	0.00561764	0.00727264	0.00267063	0.0100704	0.0569012	0.432979	0.0163489	0.00421342
TACC3	0.0251915	0.0217233	0.0229639	0.0158401	0.0550809	0.319818	0.958518	0.0874142	0.0466265
NDC80	0.00834648	0.00355416	0.0119559	0.0119423	0.0057248	0.106046	0.561556	0.05248	0.0137242
TPX2	0.0265675	0.0400496	0.0446579	0.0309933	0.0922331	0.61604	1.65885	0.245678	0.020988
MYBL2	0.0015696	0.00243302	0.0025925	0.0022476	0	0.0889421	0.217349	0.00752769	0
NCAPG	0.00389269	0.00430478	0.00652822	0.000645141	0.0342324	0.0754728	0.531361	0.0126331	0.0056054
KIF14	0.00654895	0.00720854	0.002893	0.00831129	0.0135045	0.1202	0.586445	0.0849913	0.00253377
NCAPH	0.00225646	0.00410002	0.00244631	0.00212559	0	0.0479034	0.25494	0.0463061	0
ZWINT	0.0150076	0.02537	0.0143087	0.0264925	0.0257806	0.213537	0.731275	0.0882466	0.00860277
HJURP	0.00309827	0.00264877	0.0105161	0.00219141	0.0111441	0.0521157	0.689739	0.0454861	0
DLGAP5	0.0076351	0.0101503	0.0060583	0.00265281	0.0130699	0.468264	0.871283	0.137876	0
CDCA8	0.0106216	0.0103935	0.0147639	0.012459	0.0215192	0.0936704	0.458307	0.114806	0.0180889
NUSAP1	0.0112445	0.0105564	0.00976258	0.00662948	0.0136628	0.0489956	0.406281	0.00592662	0
KIF2C	0.00362555	0.00287415	0.00382261	0.00372542	0.0179042	0.0901058	0.581493	0.0156639	0
CCNA2	0.00606193	0.0052573	0.00874647	0.00287703	0.035793	0.13378	0.558392	0.0197339	0.00277612
GTSE1	0.0187214	0.014562	0.021461	0.00713404	0.0723167	0.193947	0.682856	0.0460787	0.00707712
CLSPN	0.00422722	0.00483651	0.00891748	0.00258959	0.0265974	0.0384942	0.268347	0.00543968	0.00470162
FAM83D	0.00251876	0.0027059	0.003665	0.00219953	0.0486178	0.0343818	0.289902	0.00579595	0.00553863
CDCA3	0.00418807	0.00420867	0.00379252	0.00633163	0.0466924	0.178699	0.591355	0.0398351	0.00921503
CEP55	0.00586606	0.00608131	0.00294565	0.006578	0.00510118	0.341001	0.650479	0.0932496	0.00401406
CDCA5	0.00363757	0.00426425	0.00586837	0.00265633	0.0227825	0.0296954	0.204092	0.0132667	0
MKI67	0.0218734	0.0268815	0.0145921	0.0185283	0.129329	0.998402	2.54122	0.0670091	0.0107315
SPC25	0.000243725	0.000881967	0.00208281	0.000826228	0.00279267	0.020628	0.400669	0.00142686	0
KIF15	0.00845557	0.00565189	0.00218244	0.00659416	0.0160635	0.0929213	0.413794	0.0133397	0
PBK	0.00656326	0.00269598	0.00251676	0.00369476	0.0622026	0.272286	0.52389	0.0289201	0
DIAPH3	0.0117686	0.0252565	0.00942932	0.0193748	0.0490036	0.118195	0.694187	0.0298472	0.0127272
ZMYND10	0.019741	0.0166516	0.0142766	0.0239042	0.0473895	0.0155313	0.0316724	3.24632	0.00390114
DNAAF6	0.00611234	0.000800823	0.00148529	0	0.00122768	0.00235552	0.00102117	0.367608	0
SPAG6	0.00272356	0.00210706	0.00225252	0.00125123	0.0128394	0.00549267	0.00115817	0.660906	0
TEKT2	0.0135212	0.0134328	0.00678622	0.0141637	0.0103099	0.0178184	0.00924897	1.49755	0.00251203
SPEF1	0.0131608	0.0163036	0.0115045	0.0135336	0.0178505	0.0242212	0.0222088	0.838576	0.0250551
CCDC113	0.0404998	0.0608215	0.0374723	0.0888683	0.0830694	0.0919116	0.0412913	2.55992	0.069193
DNAI1	0.00168458	0.00155121	0.000630528	0.00239383	0.00999428	0.00135928	0	0.527016	0
DZIP1	0.017011	0.0225568	0.0142401	0.0173622	0.0384258	0.0256998	0.0111146	1.12464	0.00255882
MNS1	0.0700138	0.0381163	0.066977	0.0392406	0.133107	0.0872701	0.291882	2.72995	0.0561013
SPAG17	0.00782514	0.0070088	0.00702668	0.00813359	0.0180545	0.0049013	0.0104434	0.838857	0.0147216
HYDIN	0.0139068	0.0162235	0.00443568	0.00497189	0.0303937	0.00602296	0.00791375	0.875669	0.00779749
DRC1	0.0146268	0.0114199	0.01205	0.0114047	0.0510275	0.0170396	0.0232526	3.09441	0.0137242
DZIP1L	0.000555291	0.000676432	0.00050103	0	0	0	0	0.305866	0
RSPH1	0.157688	0.129862	0.112474	0.197439	0.19418	0.143416	0.101931	7.68734	0.160591
CFAP157	0.0121759	0.00760659	0.00447234	0.00597545	0.0548884	0.00631795	0.00493368	0.574744	0.0137242
DNAI3	0.00746998	0.00403039	0.00153249	0.00300228	0.0091951	0.00298791	0.000609899	0.556716	0
IQUB	0.0188222	0.0173479	0.0110312	0.00889191	0.0374865	0.0205322	0.0132236	0.905609	0.00612532
TUBA1A	0.0815605	0.0913505	0.0855196	0.151112	0.26674	0.0427722	0.085259	5.98499	0.0334647
TEKT1	0.0122368	0.00716644	0.0106336	0.000609407	0.0415809	0.00817797	0.00828674	2.36653	0.00468844
DYNLRB2	0.0231138	0.0178704	0.00740529	0.0179587	0.0277421	0.0122478	0.0122054	2.67854	0.00225697
ARMC4	0.0019813	0.00309612	0.00364649	0.000142937	0.00555385	0.00167128	0.000782096	0.426207	0.00553863
CFAP46	0.0103386	0.0080107	0.0120653	0.0172494	0.0265946	0.0247039	0.0218926	0.612913	0.0384626
CFAP53	0.047695	0.0474135	0.0347479	0.0472094	0.0756726	0.0738407	0.0489747	2.22957	0.0345171
MAPK15	0.00890753	0.00720571	0.00613767	0.00853579	0.0404472	0.0143711	0.00639965	0.362417	0.0102841
HOATZ	0.0253184	0.00807715	0.0250715	0.011922	0.0372216	0.00724149	0.0103016	3.91378	0.0146112
CFAP73	0.0062655	0.00197358	0.00133331	0.00354534	0.00627499	0.0107277	0.0056689	0.866426	0.00990795
PIFO	0.0358989	0.0308403	0.0343064	0.043063	0.10158	0.0416748	0.0256264	7.07451	0.020235
CAPG	0.228761	0.353075	0.249384	0.669412	0.159264	0.570156	0.394165	0.331322	0.937416
ARAP2	0.212955	0.248932	0.13589	0.170358	0.322944	0.313394	0.26065	0.243355	0.588139
FOXC1	0.320675	0.268277	0.32062	0.523241	0.646311	0.421655	0.213828	0.714566	1.22528
PITX1	0.0613581	0.0482817	0.0604536	0.154086	0.0794421	0.0835672	0.0670949	0.0685333	0.230583
PTPRH	0.053173	0.0369239	0.0379874	0.0551309	0.0995248	0.050791	0.0334255	0.081281	0.186077
CEACAM6	0.0157829	0.00440413	0.0269349	0.294763	0.0693781	0.0356083	0.0117566	0.00715663	1.32211
SLC9A1	0.152687	0.130259	0.16888	0.211625	0.487659	0.126666	0.117948	0.112064	0.519419
SCD	0.545513	1.57679	1.82677	0.961523	0.999153	0.880293	1.12508	0.950369	3.80704
TSPO	3.4508	3.97886	3.5783	5.0588	1.15365	4.24241	3.2628	3.32295	10.3431
EEF1A2	0.0411756	0.0120802	0.0488774	0.0859862	0.0441732	0.037676	0.0145182	0.00202267	0.847103
CST4	0.137985	0.130922	0.0902412	0.192682	0.0549415	0.0546309	0.0438648	0.0743921	0.529183
