## Supplementary material for "Human receptive endometrial assembloid for deciphering the implantation window": dataset: Dataset S6-Transcriptome.xlsx

### Sheet: Sheet1
Dataset S6
GeneName	CTRL1	CTRL2	CTRL3	CTRL4	SEC1	SEC2	SEC3	SEC4	WOI1	WOI2	WOI3	WOI4
PGR	0.00816916	0.00339055	0.00128996	0.00596712	2.42485	1.01766	2.60043	1.8194	1.67137	2.08902	2.85155	1.5924
TLR2	0.145394	0.124542	0.0520741	0.0367688	1.19133	0.80107	2.22868	0.935773	1.11328	1.54889	1.61382	2.45015
RAMP2	0	0	0	0	0.325562	2.21031	0.662934	0.206974	0.961107	0.322804	3.247	2.19069
RAMP1	71.4069	46.1662	39.0238	15.1397	104.351	73.2161	113.569	75.8817	395.091	216.005	64.1766	237.086
AR	0.157987	0.0585772	0.00292579	0.0830485	0.993502	0.439467	0.184921	1.76369	0.371216	1.38978	0.202151	1.06628
NUDT7	3.93527	6.78404	5.94076	10.5818	30.0798	2.07743	41.7328	14.8253	13.6569	21.7233	16.5836	37.1661
ECI2	88.5974	95.0063	92.988	95.5582	1060.14	192.276	1524.89	945.017	522.333	1638.12	1061.9	1490.78
ACSL4	8.04309	7.37563	4.88285	3.7866	16.3244	7.67306	15.9352	15.205	15.3719	13.4683	12.5353	21.7832
CRYL1	12.4946	32.0329	18.89	78.0221	98.7647	42.3687	135.906	96.1346	126.086	135.979	65.91	180.96
MCEE	22.8835	28.1069	17.8633	25.2906	55.7706	23.625	65.7492	43.8963	60.7827	64.8402	38.6468	66.9162
SLC25A1	8.55716	18.8404	20.9233	76.3491	63.7848	39.2665	74.3339	54.5942	101.964	103.5	59.729	125.886
ACSL3	18.9249	21.3097	30.6506	26.4495	33.7033	21.1937	47.0896	38.717	39.6304	65.5388	44.3711	84.3499
INPP5K	6.03096	5.38309	5.43563	7.47149	9.46968	4.64944	11.8229	6.81014	7.04851	12.9527	6.02436	21.5187
ACOT4	0.115615	1.11051	0.491281	1.19696	2.56797	1.14821	2.96529	0.879207	2.12761	2.83711	1.18076	5.98009
ELOVL1	6.06358	18.2373	14.7273	53.2247	48.393	12.0188	64.1891	27.1987	36.4372	52.9868	34.0731	49.3624
HMGCL	24.7162	37.1077	31.278	48.9797	61.6708	30.4312	85.8028	43.3747	58.1366	70.2077	49.9358	71.8602
NSDHL	16.9714	36.7327	30.4007	54.1927	74.3595	31.4987	95.1711	51.2091	49.0706	57.6858	54.7861	90.8202
ELOVL5	1.74108	8.99747	7.69102	13.2351	20.8604	14.02	22.1065	18.789	24.5768	24.1406	18.4332	20.1836
GPX4	238.176	836.22	663.538	1085.01	1288.19	571.491	1221.77	970.26	1360.08	1557.66	1152.47	1161.61
EBP	75.7134	304.204	393.784	342.961	620.894	282.021	742.914	431.224	476.673	560.577	670.466	825.998
FABP5	119.626	154.108	239.938	550.973	385.452	637.242	356.651	777.018	1434.73	2225.08	336.303	1485.19
INPP4B	4.35222	1.43105	0.468948	0.260432	9.39221	5.1761	3.80345	9.22089	9.95341	13.312	9.34127	10.8918
CXCR4	0.271815	1.8577	0.866795	4.92337	0.413685	0.0220071	0.181844	0.113296	0.067832	1.47796	0	0.263376
LAMB3	27.1794	25.9916	30.477	13.8639	2.0562	1.41076	1.28597	7.55315	10.9348	5.56962	6.23999	1.72498
SEMA3C	72.5647	36.0352	52.8867	49.8681	3.54423	4.22705	7.33612	8.1846	10.6019	6.88719	7.27908	8.47434
SEMA5A	0.492274	0.306572	0.34057	0.412528	0.124103	0.248013	0.0468675	0.0571074	0.0645419	0.125981	0.0369307	0.0459342
CDH5	2.56583	1.22166	1.73079	2.78966	0.282398	0.282793	0.140585	1.32324	0.242085	0.368231	0.16789	0.0297687
MEIS1	30.8622	16.2336	12.6213	26.5428	7.8667	4.77587	5.64456	6.73846	7.19135	6.20385	6.90345	4.4085
TIAM1	3.63385	2.23581	2.81329	3.94031	0.575973	2.90154	0.482545	1.17505	0.519643	0.282938	0.128739	0.258825
SHH	3.98731	3.37024	4.74496	2.16449	0.839506	1.97183	0.703786	0.84983	0.889757	0.232499	0.459986	0.201518
TRIB1	2.60684	2.6795	2.71546	2.42205	1.18468	0.999396	1.14163	0.963987	1.76783	1.48746	1.244	1.37
VEGFA	7.11631	12.5785	7.84253	5.2902	4.54841	8.04459	2.32392	4.76129	5.15271	3.21578	5.02219	2.05685
RAP1GAP	1.34901	3.12553	2.03707	1.56734	0.125461	0.218191	0.259271	0.231588	0.3636	0.454917	0.372108	0.230056
