## Supplementary material for "Human receptive endometrial assembloid for deciphering the implantation window": dataset: Dataset S7 GSEA-WOI vs SEC.xlsx

### Sheet: secretory epi
Dataset S7	cluster2
GeneName	SEC1	WOI
FGD6	0.199203	0.513158
SOS2	0.178747	0.415211
FARP2	0.0643125	0.144569
ALS2	0.109044	0.227573
ARHGEF11	0.0922132	0.190008
DNMBP	0.136343	0.271832
FARP1	0.76862	1.42908
TRIO	0.214088	0.395657
ARHGEF12	0.426106	0.762394
ARHGEF18	0.159742	0.276242
ITSN2	0.494107	0.837039
FGD4	0.258336	0.437126
ARHGEF5	0.222485	0.360344
SPATA13	0.446086	0.716416
PLEKHG3	0.223596	0.35566
MYO9B	0.166627	0.264382
MCF2L	0.0837264	0.130926
CUL3	0.498031	0.776975
PLEKHG1	0.133253	0.199409
RAF1	0.278536	0.409986
TNFAIP1	0.234352	0.344257
ITSN1	0.115957	0.16851
PLEKHG2	0.170507	0.24408
SOS1	0.225326	0.316351
ARHGEF3	0.138295	0.192888
ITGB1	2.1526	2.904
AKAP13	0.986749	1.31897
DST	0.135458	0.363872
SYNE2	0.654986	1.51814
FAT1	0.260117	0.551893
HTT	0.171817	0.360874
CDC42BPB	0.208866	0.434169
NDE1	0.0988419	0.193786
CLASP2	0.100126	0.194652
MAP4	0.58059	1.07399
RICTOR	0.366531	0.657298
PRKCI	0.150803	0.269307
DLG3	0.15959	0.276104
MYH9	0.702933	1.18282
GSK3B	0.435425	0.73134
GBF1	0.215934	0.361992
FRMD4B	0.768724	1.26183
NDEL1	0.217631	0.35397
GPSM2	0.116021	0.188067
DLG1	0.489247	0.771282
WWC1	0.268652	0.419044
MPP5	0.455512	0.706477
RAB11FIP2	0.128671	0.198721
CLIC4	0.309409	0.476907
PTK7	0.0795966	0.12073
WNT5A	0.11811	0.179143
CTNNA1	0.727782	1.08912
CDK5RAP2	0.132882	0.198353
ACTR2	0.61959	0.924462
ACTR3	0.626867	0.905566
SNX27	0.136753	0.195965
WEE1	1.54924	2.14733
DLG5	0.390363	0.541019
SPRY1	0.797594	1.1017
DOCK7	0.163793	0.225743
SDCCAG8	0.203532	0.278796
PARD3	0.243463	0.33176
MARK2	0.24791	0.336508
SHH	0.295659	0.399502
CLASP1	0.121512	0.163667
PARVA	0.198368	0.264854
WNT7A	0.0918898	0.122375
ARF4	2.34203	1.68763
DYNLT1	4.13916	2.96675
HES1	1.58537	1.11258
BRWD3	0.0871822	0.274369
MICAL3	0.0980308	0.299179
CEP192	0.0792587	0.196812
KIF3B	0.111479	0.249016
CCP110	0.12846	0.276825
NIN	0.10231	0.209111
TBCE	0.0694852	0.141256
USP33	0.29738	0.596192
INF2	0.129655	0.25415
MYH10	0.134141	0.256735
FMN1	0.294793	0.559964
CHD4	0.38034	0.719675
RHOQ	0.251871	0.468839
RNF19A	1.21309	2.25146
PLS1	0.0961476	0.178144
ZMYM6	0.0693412	0.127155
ABI2	0.294694	0.539818
DSP	2.02296	3.67533
CFLAR	3.50424	6.34293
CEP350	0.412559	0.746247
PPARGC1B	0.0865545	0.154294
PACSIN2	0.410777	0.731629
MKLN1	0.295472	0.521803
MAP9	0.150502	0.265768
AGFG1	0.251149	0.441695
SLK	0.54505	0.957414
DYNC1H1	0.604394	1.06095
EPB41	0.16996	0.297941
PLCE1	0.181839	0.318648
BAIAP2	0.539644	0.9438
PDLIM3	0.155282	0.271216
PCM1	0.841486	1.46513
SSH1	0.109031	0.189558
TACC2	0.171829	0.297379
SRGAP2	0.083429	0.144197
CEP120	0.092242	0.159413
TNKS	0.205837	0.353378
MYO1B	0.100207	0.171458
PIBF1	0.145105	0.246716
ZMYM2	0.687534	1.16855
ARHGAP26	1.61776	2.74293
MICALL2	0.175231	0.295513
COBL	0.245469	0.41331
CLIP1	0.709111	1.1923
SIPA1L1	0.113221	0.189836
CCDC8	0.119861	0.200498
PALLD	0.127864	0.213873
OPHN1	0.195599	0.327163
CDC42BPG	0.117271	0.196064
HOOK3	0.4851	0.80299
ZMYM4	0.128412	0.211765
HDAC3	0.0780379	0.127669
F11R	0.385059	0.629686
EPB41L2	0.285989	0.464587
FLII	0.234586	0.380873
ZRANB1	0.313544	0.507174
PHACTR4	0.465572	0.75127
PTPN1	0.186389	0.300506
GAN	0.179503	0.285951
CDC42BPA	0.224649	0.356541
PDZD8	0.569932	0.904462
MEF2A	0.342727	0.54078
SPIRE1	0.128771	0.201468
BRWD1	0.547587	0.85626
ARPC2	1.58504	2.47444
ZNF207	1.52281	2.36378
PRKAR1A	0.463761	0.718308
AKAP9	1.48452	2.29738
IQSEC1	0.112892	0.174693
TUBGCP2	0.286663	0.441928
CEP250	0.129039	0.198896
CHD3	0.285954	0.43983
ATXN7	0.611356	0.93461
TRIP10	0.426921	0.652351
SPTAN1	0.595018	0.904527
SPAST	0.080509	0.121734
LARP4	0.319188	0.481979
ATAD1	0.309157	0.465673
BIRC2	0.44606	0.664829
TPM1	1.11684	1.66442
PIP5K1A	0.395482	0.588359
BAIAP2L1	0.415036	0.614938
CAMSAP2	0.209651	0.310403
TTLL3	0.18822	0.278399
ADD1	0.366856	0.540807
BICD1	0.394326	0.580746
LIMCH1	0.292082	0.425933
RUFY3	0.182368	0.26586
BICD2	0.159082	0.231515
SMC1A	0.183887	0.267268
DYNC1LI2	0.526796	0.76352
TACC1	0.210292	0.304716
SOX9	0.623902	0.902734
RANBP9	0.185505	0.268383
ABLIM1	0.136559	0.197406
FMNL2	0.180755	0.260777
TRIM27	0.192673	0.276324
NEDD9	1.79632	2.54639
SORBS2	1.50445	2.13152
DIAPH1	0.26965	0.381975
EPS8	0.543776	0.769644
CLN8	0.289883	0.409329
NCOR1	0.710653	0.996826
TLN1	0.169938	0.237546
GCC2	1.20423	1.67595
GOLGA2	0.869329	1.20582
TRIOBP	0.213483	0.296034
PHIP	0.789425	1.08935
FLNB	0.380765	0.52487
BAIAP2L2	0.479262	0.660328
TTC17	0.39604	0.54559
ZYX	0.233548	0.319235
FRYL	0.307696	0.420557
JUP	0.827385	1.12968
PPP1R9A	0.228001	0.309098
NF1	0.35693	0.480701
TMOD3	0.433153	0.582751
EPB41L4B	0.185274	0.248202
SLAIN2	0.267311	0.357428
WIPF2	0.278773	0.372585
IFT172	0.108901	0.144701
KPNB1	0.501797	0.664036
CORO1C	0.241176	0.318927
TUBGCP4	0.0953038	0.125748
HSP90B1	4.21827	5.54963
CNN2	0.436519	0.572864
PAWR	0.734937	0.96406
CSNK1A1	1.01344	1.32892
INPPL1	0.123277	0.161566
SS18	0.259792	0.339282
UVRAG	0.223094	0.290723
KATNA1	0.11081	0.144312
CORO2A	0.217787	0.282644
CEP57	0.576819	0.747424
INO80	0.161401	0.208591
VPS4A	0.176848	0.228499
RND1	0.44949	0.580419
SHC1	0.250686	0.323133
SVIL	0.488156	0.627111
VAMP4	0.125178	0.0964374
SDAD1	0.134048	0.102723
MAP1S	0.2398	0.183469
BRK1	2.24169	1.71206
SBDS	1.82	1.38002
DYNLL1	2.19911	1.65888
CETN3	0.140032	0.105573
SIPA1	0.322787	0.241891
SOD1	2.28937	1.7043
CXCL1	2.6622	1.97067
ARL2	0.27324	0.202133
CORO1B	0.231856	0.171286
TNF	2.37372	1.75161
EMP2	0.607065	0.441867
BLOC1S2	0.339485	0.245812
UBE2B	2.01139	1.4436
CIB1	5.80529	4.13887
SPAG4	0.355947	0.252841
RANBP1	0.766286	0.542698
WASH6P	0.16838	0.117981
DNAAF2	0.292086	0.204611
ARPC3	3.79511	2.64188
UXT	1.31038	0.911904
GAPDH	135.188	93.7316
RAN	1.78303	1.19724
MSRB2	0.442466	0.282425
ANG	0.259734	0.163028
RHOG	0.187295	0.106839
OPA3	0.0910181	0.212634
SPG7	0.477059	0.938707
PPP1R13B	0.155648	0.289035
LIG3	0.104144	0.190717
MBD5	0.195561	0.357541
PDK1	0.150938	0.269685
DNM1L	0.23416	0.416702
VPS13C	0.359981	0.631205
PIK3CA	0.195658	0.342448
CDC37	0.631963	1.0441
CASP8	0.22337	0.360001
OPA1	0.166909	0.267679
ATG14	0.0970763	0.155315
MAPK9	0.0797878	0.126559
HK2	0.140965	0.212439
AGTPBP1	0.0913444	0.137466
OGT	0.230923	0.347249
POLG2	0.229035	0.344305
CRNKL1	0.189214	0.281706
NDUFS1	0.415235	0.613128
RRM2B	0.270085	0.391637
MAN2A1	0.160974	0.230083
PANK2	0.298853	0.426999
MRPL30	0.132781	0.189333
ATG2A	0.208262	0.296227
PTCD3	0.247966	0.351868
TRNT1	0.192622	0.268712
ATF2	0.15483	0.214807
TP53BP2	0.320838	0.441847
BECN1	0.155419	0.21246
TP53	0.132792	0.179592
PMPCA	0.164749	0.221712
TXLNA	0.144463	0.194167
ACIN1	0.516104	0.693304
BCL2L11	0.558608	0.74924
SYNJ2BP	0.279395	0.367555
STAT3	0.957681	1.25173
TTC19	0.411808	0.53816
DNAJA3	0.145916	0.190624
GSK3A	0.133497	0.173436
BCL2L1	0.447586	0.579736
MRPL12	0.196111	0.152477
MRPL33	1.3876	1.0763
SNRPF	1.21431	0.940769
BCL2A1	0.265204	0.205007
MRPS14	0.304628	0.234404
NDUFV3	0.966663	0.743078
TIMM8B	0.434174	0.333538
ALKBH7	0.845481	0.648311
HSP90AA1	5.86136	4.48869
PEX13	0.427159	0.327108
NDUFB7	1.34391	1.02736
NDUFAF2	0.299622	0.228946
AURKAIP1	1.05698	0.806078
MRPL4	0.519663	0.395714
BAD	0.424338	0.323003
DNAJC19	0.642263	0.488278
MRPL11	0.289392	0.219667
JTB	1.18597	0.898444
BAX	0.904838	0.684525
SSBP1	0.868131	0.656663
NDUFA3	1.00199	0.755715
MRPL42	0.507377	0.381971
ATG4B	0.500402	0.375354
MRPS21	1.59144	1.19023
TIMM9	0.665399	0.495953
MRPL52	0.754776	0.562313
SLIRP	0.532646	0.394728
POLDIP2	0.185475	0.137434
UQCR10	3.82515	2.83029
NDUFS2	0.427562	0.316331
FGFBP1	1.73892	1.28478
CHCHD5	0.467991	0.345757
MRPL32	0.478334	0.353349
MRPL34	0.748209	0.552006
AIP	0.303477	0.223595
NDUFB4	2.62131	1.92366
NDUFB2	1.22084	0.895129
MRPL55	0.345044	0.25281
TIMM17B	0.376089	0.275356
TIMM13	0.503403	0.36788
MRPL1	0.226116	0.164582
MRPL13	0.41333	0.300785
MRPS23	0.380516	0.276755
TUFM	0.488356	0.354991
ZNF593	0.756669	0.548155
SNRPD1	0.890732	0.643611
NDUFS5	5.71981	4.12899
MRPL14	1.34713	0.971195
BLOC1S1	0.610891	0.440157
NDUFC1	2.46259	1.77185
NDUFB5	0.785062	0.563878
MRPL48	0.188431	0.135112
NDUFA2	1.77045	1.26798
MRPS17	0.156435	0.111825
MRPL24	0.209084	0.149343
NDUFB10	1.36057	0.971659
CHCHD1	0.525155	0.374444
CHCHD10	1.49831	1.06757
BBC3	2.25399	1.60304
NDUFS4	0.661779	0.470383
GADD45GIP1	1.25363	0.890631
WIPI2	0.408348	0.289263
FIS1	0.973547	0.685504
HSPA1A	0.905238	0.636481
MRPL21	0.6763	0.475482
NDUFA13	0.898761	0.63044
TOMM5	0.352767	0.247413
MRPL54	0.782947	0.54876
NDUFS3	0.339647	0.238015
CISD2	0.486901	0.340367
NDUFA12	1.18124	0.824104
MRPS9	0.113664	0.0791257
NTHL1	0.19577	0.136083
MRPS2	0.950601	0.659965
TMEM70	0.433043	0.300048
MRPL49	0.130652	0.0904389
GABARAPL2	1.93888	1.34066
TIMM23	0.178225	0.122177
PPIF	0.238653	0.162541
MRPS26	0.696631	0.473987
YIPF1	0.110042	0.07485
MRPL15	0.201047	0.136743
MRPL41	1.58204	1.06641
SNRPB	1.12439	0.756812
MRPS36	0.661129	0.444028
MTX2	0.336982	0.225748
MRPL17	0.76996	0.51543
SIVA1	0.824385	0.550054
NDUFB3	0.85243	0.567848
NDUFB8	0.883219	0.582693
MTX1	0.312468	0.20548
MRPL18	0.893029	0.584442
NDUFB11	1.78741	1.16831
MRPL47	0.324395	0.211374
MRPL10	0.217636	0.141112
MRPS18C	0.477474	0.307724
ESRRA	0.158936	0.102341
SDHAF1	0.137755	0.0886069
SLC35B3	0.103406	0.0663032
MRPL43	0.506583	0.324686
MRPS31	0.27532	0.176385
NDUFA8	0.552986	0.353336
NDUFA1	2.72899	1.74349
NDUFA7	0.483464	0.307957
MRPS28	0.142014	0.090374
MRPL51	1.34008	0.842576
STOML2	0.318705	0.19935
FUNDC1	0.193413	0.120065
IMMP1L	0.286413	0.177641
NDUFAB1	1.21913	0.754583
NDUFB6	0.480273	0.297199
NDUFC2	1.60576	0.99165
MRPL40	0.692843	0.41685
SLC25A33	0.230824	0.135908
MRPL22	0.565484	0.3284
MRPL50	0.473249	0.266334
HMGCL	0.250186	0.139449
MRPL36	0.672334	0.369384
NDUFA6	0.853021	0.461782
TMEM11	0.465327	0.250238
SFN	0.376668	0.201484
SLC37A4	0.0883902	0.0472174
MRPL39	0.128436	0.0664753
NDUFAF4	0.204918	0.102006
MRPS18A	0.198061	0.0854575
IFI6	1.20148	0.2028

### Sheet: proliferative epi
Dataset S7	cluster3
GeneName	SEC1	WOI
STEAP1	0.0765351	0.153142
MAP2K2	0.711332	1.15778
PDZD11	0.247513	0.376625
CLDN3	8.28231	12.2919
CLDN7	2.7281	4.04445
RANGRF	0.229574	0.338752
CLDN4	6.50819	9.04204
CRB3	0.372225	0.509607
CLDN10	1.99678	2.65684
ITGB1	4.86043	3.74355
IQGAP1	1.29566	0.967425
F11R	0.845669	0.619667
APP	4.18634	2.99635
CDH1	2.37369	1.63526
TJP1	1.62364	1.11499
TWF1	0.95919	0.64926
KIFC3	0.212084	0.142539
CLDN15	0.171329	0.112499
ADD3	0.518538	0.340152
CDC42BPA	0.557943	0.365439
CD2AP	1.82016	1.18511
PODXL	1.39773	0.897293
CLIC4	0.586818	0.376439
ANK3	0.482305	0.308145
DSG2	0.825425	0.525139
MICALL2	0.286565	0.180851
SMAD7	0.553292	0.346228
PACSIN2	0.659597	0.41229
VCL	1.7955	1.09247
RAPGEF2	0.314568	0.191155
MYO1E	0.536528	0.322725
CDC42BPB	0.61014	0.365981
MPP5	0.596006	0.356138
PARD6B	1.35283	0.804013
PPL	0.585092	0.347157
LYN	0.796359	0.470799
TLN1	0.661361	0.376977
PNN	2.17511	1.23177
MYADM	1.07134	0.604731
ECT2	0.257841	0.145144
STRN	0.260579	0.146612
NHS	0.137651	0.0759287
ATP2A2	1.57478	0.863584
AHI1	0.901898	0.488179
ASH1L	0.960465	0.517547
AHNAK	3.01844	1.62125
PTPRK	0.304207	0.163133
PRKCI	0.534677	0.280609
DLG1	0.884174	0.44497
TBCD	0.242679	0.121006
MYH9	2.44074	1.2089
CGN	0.390071	0.193108
DSP	4.75091	2.34144
PRKCH	0.138001	0.0663627
PVR	0.197904	0.087546
FAT1	0.817441	0.359335
CGNL1	0.207147	0.0906978
APC	0.225136	0.0945218
TJP2	0.177387	0.0710943
PRKCZ	0.119978	0.0417544
MAGI3	0.209413	0.0725738
CTNND1	0.382565	0.129999
TIMM10	0.0729852	0.174049
NDUFA8	0.470211	0.963157
NDUFC2	1.51651	2.99613
NDUFAF1	0.0707174	0.13195
NDUFAB1	1.14483	1.99856
NDUFB11	1.53227	2.61806
NDUFB6	0.458517	0.768032
NDUFS3	0.426886	0.706872
MRPS36	0.597871	0.984113
NDUFB2	1.28804	2.11886
NDUFB8	0.870424	1.41597
COX6A1	3.5402	5.64594
NDUFA6	0.605822	0.965045
NDUFC1	1.58213	2.47796
NDUFA13	0.890057	1.39224
NDUFB4	2.04653	3.17411
NDUFB10	1.27165	1.96786
NDUFA3	0.875803	1.35016
NDUFS8	1.02452	1.57723
NDUFS4	0.602887	0.922053
NDUFB1	0.890549	1.34931
PARK7	2.21764	3.34724
NDUFA12	1.03639	1.55575
NDUFS7	0.893009	1.34035
NDUFS6	1.13108	1.66954
NDUFA1	1.54975	2.27701
UQCR10	3.06774	4.46707
NDUFA5	0.860424	1.23972
NDUFA9	0.15948	0.229755
NDUFS5	5.46963	7.7916
NDUFA4	3.31785	4.63128
UQCRFS1	0.807166	1.0825
SDHC	0.577773	0.76421
NDUFB7	1.28336	1.68337
COX4I1	5.98889	7.85538
NDUFB3	0.992852	1.2994
HADHA	1.47629	0.877979
CRYAB	0.210187	2.24709
MYL12B	6.79033	11.8988
MYL12A	6.27701	10.8163
PSMB3	0.851924	1.45163
HAX1	0.406944	0.652444
ARPC3	4.1442	6.30151
ARPC5L	0.726782	1.05539
CFL1	3.93099	5.56502
STOML2	0.511624	0.70542
MYL6	9.35082	12.6598
MYH14	0.331229	0.252698
LIMA1	1.67705	1.26773
PTPN12	0.965186	0.705058
EPB41	0.282012	0.200603
BAIAP2L1	0.653032	0.458337
TPM4	6.56481	4.60085
MYO1C	0.783189	0.545214
SVIL	1.25993	0.876674
CAPN2	2.01569	1.40057
RHOQ	0.677254	0.465292
TMOD3	1.01741	0.689535
SCNN1A	0.848458	0.567845
UTRN	0.587866	0.392342
BAIAP2	1.1558	0.758008
STAG2	0.497549	0.325699
SORBS2	2.63757	1.72255
CORO2A	0.567948	0.366487
ADD1	0.560545	0.361657
PLS1	0.491385	0.316961
FMN1	0.51582	0.3304
MARK2	0.504785	0.320537
CLIC5	0.32646	0.205287
EPB41L2	0.52452	0.327429
MYH10	0.386868	0.240573
RAI14	1.26908	0.786192
GSN	1.36452	0.833881
YES1	0.724624	0.437067
MYO6	1.82039	1.0672
SPTBN1	2.46643	1.42566
FLNB	0.605436	0.3475
AKAP13	1.50567	0.8612
MYO5B	0.438999	0.250608
MPRIP	0.688606	0.382548
MYO1B	0.311298	0.171252
FGD4	0.385175	0.211526
CTTNBP2NL	0.716051	0.392533
SPTAN1	0.993752	0.543217
ACACA	0.244702	0.124315
ARHGAP32	0.304051	0.153424
DST	0.987275	0.497167
TPM2	0.251483	0.124221
COBL	0.601608	0.293207
MYO19	0.153741	0.0747644
OPHN1	0.430375	0.202506
TSC1	0.214	0.099449
SH3PXD2A	0.300074	0.1367
PPP1R9A	0.491059	0.22288
RAPGEF3	0.237774	0.102599
SPPL2B	0.31808	0.135126
ABLIM1	0.43632	0.184943
TNNT2	0.146597	0.0561063
NOTCH3	0.137038	0.0507104
HAP1	0.359433	0.106152

### Sheet: stromal cell
Dataset S7	cluster5
GeneName	SEC1	WOI
BCS1L	0.0379163	0.113327
NDUFAF2	0.232888	0.499164
TMEM126B	0.171899	0.36197
NDUFA7	0.364047	0.704703
NDUFB3	1.19831	2.03824
NDUFA9	0.190496	0.319618
NDUFA8	0.690226	1.15152
NDUFA12	1.0181	1.69714
NDUFB6	0.758168	1.22717
NDUFB11	1.64387	2.64641
NDUFC2	2.54666	4.03859
NDUFB1	1.2185	1.9219
NDUFS6	1.50965	2.36741
NDUFB5	0.688341	1.05585
NDUFS3	0.499265	0.755769
NDUFS4	0.79994	1.18905
NDUFS5	7.11998	10.5764
NDUFAF4	0.251029	0.368096
NDUFC1	2.48911	3.64809
NDUFAB1	1.33781	1.94314
CHCHD5	0.55028	0.79884
IMMP2L	0.0722272	0.103518
NDUFA2	2.14848	3.07841
IMMP1L	0.232271	0.328714
NDUFB2	1.76109	2.47545
UQCR10	4.1212	5.78533
NDUFAF3	1.31665	1.81965
NDUFA5	1.13993	1.53805
NDUFS7	1.04779	1.36518
NDUFB9	0.961676	1.25159
NDUFA13	1.17555	1.52728
NDUFS8	1.34908	1.75195
NDUFB4	3.3466	4.33761
OXA1L	0.30379	0.233585
ACAD9	0.12529	0.0507168
IFI6	0.39546	2.82385
MTFP1	0.03542	0.0929488
MRPS18A	0.184574	0.455946
ASB2	0.0753094	0.164943
MRPL50	0.252455	0.550317
RHOT2	0.0662293	0.139173
MRPS28	0.129788	0.272016
YARS2	0.112416	0.222713
MRPL15	0.277117	0.546723
ATG4C	0.0810052	0.158165
MRPL28	0.327265	0.635412
NOL3	0.101874	0.195744
MRPL13	0.501116	0.947759
CHCHD4	0.0796297	0.148156
MRPL32	0.333062	0.607042
MRPL11	0.396589	0.708822
LETM1	0.0632928	0.113018
ESRRA	0.081941	0.146245
BLOC1S1	0.912291	1.62296
PTRH1	0.0918574	0.162644
PHB	0.818473	1.44917
MRPL22	0.59543	1.05413
MRPS22	0.231063	0.405482
TRMT61B	0.070925	0.122843
MRPL55	0.377402	0.650358
MRPS36	0.745331	1.28161
TIMM10	0.205578	0.352187
CNP	0.128348	0.218028
MRPL51	2.27311	3.84483
MRPL2	0.20755	0.348607
MRPL4	0.479666	0.789804
SHARPIN	0.200085	0.329041
HMGCL	0.178839	0.293373
MRPS30	0.208367	0.337924
MRPS7	0.374358	0.607028
JTB	1.04505	1.68924
MTX1	0.338237	0.546118
MRPL10	0.226668	0.363215
TOMM5	0.284575	0.452841
WDR45	0.0784099	0.124577
DYNLL1	6.2265	9.88118
SNRPD1	1.26483	2.0001
MRPL24	0.21372	0.33779
MRPL54	0.8395	1.32552
SSBP1	1.36113	2.11535
FUNDC2	0.351744	0.544747
GGCT	0.541275	0.835203
TRMU	0.0585147	0.0901301
MRPS9	0.159638	0.244497
MRPL43	0.568125	0.869667
SLC25A4	0.385354	0.587084
STOML2	0.593645	0.900784
MRPL23	0.319045	0.483406
MRPL34	0.664127	1.00284
MRPS34	0.939012	1.41347
MRPS33	0.655516	0.985895
MRPS12	0.534475	0.793855
TUFM	0.749423	1.10713
TMEM11	0.270111	0.398337
HAX1	0.466297	0.686955
MRPL40	0.596294	0.877623
MRPL41	1.59377	2.32798
MRPL27	0.593537	0.865562
MRPL36	0.78744	1.14746
TFDP1	0.218096	0.31755
TMEM203	0.185837	0.269269
TOMM22	0.538025	0.774164
AURKAIP1	1.73842	2.4906
MTX2	0.320364	0.455509
MRPL52	1.00256	1.4194
MTCH2	0.428505	0.606327
BAX	1.03383	1.46014
COX10	0.0893313	0.126111
MTIF3	0.584531	0.824762
HSPA1A	0.27792	0.39175
SNRPF	1.92352	2.70633
DNAJC19	0.719815	1.0122
MRPL1	0.237282	0.331944
LSM4	2.16847	3.01487
FGFBP1	4.24897	5.886
ATG12	0.377451	0.521187
SNRPB	1.98988	2.74341
MRPS17	0.154719	0.213149
MRPS2	1.10556	1.52061
SLIRP	1.19497	1.64348
MRPS14	0.371533	0.50757
CAPS	3.09942	4.22848
SLC25A5	2.22238	3.03157
PPP3CC	0.0749777	0.102231
MRPL21	0.691614	0.933197
MRPL33	1.73887	2.34387
PRDX3	1.24827	1.68137
TOMM40	0.306979	0.411518
FIS1	0.948682	1.27152
DNAAF2	0.253092	0.338188
CAV2	0.614034	0.817754
TIMM8B	0.758323	1.00938
CHCHD10	0.740209	0.983232
PUS1	0.0836748	0.110669
APOO	0.211407	0.279548
CISD2	0.613493	0.808075
MRPS15	0.990291	1.2989
PARK7	3.2771	4.29398
ATPAF1	0.1334	0.174756
SFN	0.75013	0.981763
TIMM13	0.643147	0.841727
GABARAPL2	1.90474	2.49067
MRPS18C	0.6325	0.8224
ATG5	0.213202	0.275902
BBC3	1.31217	1.69481
IST1	0.434914	0.326347
CASP8	0.29857	0.223603
PLOD2	0.488966	0.363666
MBD5	0.284729	0.211547
FBXO7	0.499757	0.364715
IMMT	0.457605	0.329478
DYNLL2	0.502356	0.36166
ACIN1	1.02279	0.736213
MTFR1	0.147085	0.103632
BCL2L1	0.676806	0.471998
GSK3B	0.689194	0.479833
PPP2CB	0.626892	0.428627
MARK2	0.52572	0.354945
RRM2B	0.252395	0.163422
CDC37	1.23203	0.797559
TXLNA	0.2984	0.190882
LONP1	0.200519	0.128202
TP53BP2	0.760224	0.484861
MFN1	0.536201	0.339991
MRRF	0.14637	0.0908604
MYH14	0.185709	0.110815
MEX3C	0.328758	0.185355
SPG7	0.922512	0.519219
FXN	0.174633	0.097688
STAT3	1.24366	0.689465
FAM13B	0.202195	0.111183
PPP3R1	0.306227	0.165375
PTCD3	0.297425	0.160514
PPP1R13B	0.575393	0.287422
SMURF1	0.144661	0.0706939
OPA1	0.411826	0.188385
MRPL30	0.253647	0.111733
VPS13C	0.806622	0.349683
OGT	0.39692	0.143376
STAT2	0.118712	0.0419971
LIG3	0.310636	0.0957748
ATG2B	0.162315	0.0439331
CCM2	0.0857101	0.213838
TGFB1	0.0921286	0.175012
CLDN3	11.0188	17.2333
TRIP6	0.153366	0.23922
ACTG1	7.92414	10.7505
PRKCI	0.328276	0.252807
ACTN4	2.45359	1.83512
ITGB1	4.38539	3.24686
TLN1	0.583745	0.424274
CTNNA1	1.86586	1.34325
ITGA2	0.271859	0.194333
OCLN	0.833527	0.590519
FLNA	0.759296	0.529295
DSG2	0.848613	0.575867
ACTN1	0.571198	0.379938
ECT2	0.610061	0.404849
PKP4	0.992286	0.657598
PARD3	0.359933	0.236634
JUP	1.34389	0.875436
TJP1	2.16284	1.38265
PIP5K1C	0.148905	0.0947408
LAMB3	1.10741	0.691327
MPP5	0.480006	0.294478
NUMB	0.408388	0.249538
TBCD	0.347376	0.211419
ITGB4	0.398801	0.241435
PKN2	0.829577	0.49186
CDH3	0.122522	0.072462
NF2	0.178369	0.105335
VCL	1.6935	0.992422
DLG5	0.7193	0.417139
F11R	0.878994	0.504735
CDH1	2.39237	1.3732
LAMC1	0.773247	0.437779
ITGA6	0.755855	0.409856
APC	0.244825	0.132441
RCC2	0.388561	0.202572
SMAD3	1.6424	0.83265
CTNND1	0.312643	0.155488
DLG1	0.878238	0.431809
KIFC3	0.240335	0.118154
DSP	6.09655	2.8846
HIPK1	0.547875	0.257261
VMP1	6.08978	2.83435
LAMC2	1.87308	0.856267
LAMA3	0.968837	0.442366
MPP7	0.153096	0.0689869
PLEC	1.4759	0.621606
PRKCA	0.278036	0.111239
DST	0.573178	0.225595
NDRG1	1.15262	0.802449
LYN	0.703581	0.448697
MYH9	2.81295	1.52107
PTPRM	0.181703	0.081617

### Sheet: EMT derived cells
Dataset S7	cluster6
GeneName	SEC1	WOI
BCS1L	0.0411355	0.0958018
NDUFC2	1.72958	3.32768
NDUFA8	0.542415	0.970001
NDUFA12	1.18609	2.11802
NDUFAF4	0.136104	0.234796
NDUFB5	0.60022	0.988893
NDUFB10	1.34033	2.16943
NDUFC1	1.5353	2.47625
NDUFA7	0.35151	0.563597
NDUFB2	1.38885	2.21088
NDUFB1	1.0954	1.73552
NDUFB11	1.8249	2.85438
NDUFA6	0.82165	1.28514
TIMMDC1	0.343741	0.534046
NDUFS7	0.983609	1.51388
NDUFS3	0.489733	0.750154
NDUFS6	1.36817	2.09436
NDUFS4	0.699811	1.06868
NDUFAB1	1.20973	1.84528
NDUFS2	0.385875	0.585807
UQCR10	3.43505	5.03389
NDUFA9	0.198375	0.288942
NDUFS5	5.90214	8.56426
NDUFB6	0.665156	0.960591
NDUFAF3	0.99552	1.43662
TMEM126B	0.182105	0.262506
NDUFB9	0.548619	0.785777
NDUFB8	0.967711	1.3855
NDUFA3	0.857772	1.22423
NDUFB3	1.1162	1.59156
CHCHD5	0.575134	0.807772
NDUFS8	1.24271	1.712
NDUFA13	1.13661	1.56064
NDUFB4	2.29805	3.12921
NDUFA1	1.87672	2.55514
NDUFA5	0.987409	1.32973
TFAM	0.469286	0.621829
NDUFAF1	0.0649469	0.0856667
NDUFB7	1.45095	1.9088
UQCRB	4.89793	6.38493
NDUFA2	1.72615	2.21887
TTC19	0.710408	0.530319
OXA1L	0.360222	0.267547
NDUFS1	0.570524	0.421484
TNFAIP1	0.423386	0.326529
ITSN2	0.765922	0.558417
ECT2	1.28873	0.931597
AKAP13	1.62944	1.10048
ARHGEF9	0.109943	0.0740164
ABR	0.0806936	0.0534927
EPS8L1	0.310781	0.205889
CUL3	0.762596	0.483627
NET1	1.13335	0.697428
BCL6	0.566144	0.344464
ARHGAP35	0.333786	0.202803
BCR	0.186751	0.112325
ITGB1	3.92623	2.32982
RAF1	0.360435	0.212029
DNMBP	0.45531	0.263469
ARHGEF7	0.276651	0.155433
ARHGEF18	0.225137	0.124193
PLEKHG3	0.550253	0.300746
ITSN1	0.168443	0.0918024
MYO9B	0.279004	0.151864
SOS1	0.349593	0.187461
FARP1	1.39814	0.732858
SPATA13	0.784922	0.407949
DLC1	0.254641	0.127402
FGD4	0.32937	0.147459
SOS2	0.214038	0.0837477
TRIO	0.460431	0.176738
ARHGEF12	0.998722	0.363418
FGD6	0.420115	0.133285
SCAI	0.110579	0.0323995
LIN7B	0.0305921	0.0677962
CLDN23	0.0421058	0.0743025
STEAP1	0.0791603	0.138668
CLDN3	8.80613	14.2596
PTPRJ	0.163483	0.236073
NPHP1	0.106211	0.148738
TRAF4	1.40965	1.88591
GJB2	0.318052	0.417419
CLDN10	1.87984	2.46698
CLDN4	7.61421	9.92335
LSR	0.546214	0.702236
CADM1	1.17221	0.906509
TMEM65	0.220101	0.168765
RAP1B	0.985479	0.748005
FLNA	0.916712	0.688204
FLOT2	0.222556	0.166959
CTNNB1	0.687514	0.512523
CD2AP	1.43382	1.0515
PARD6B	1.36603	0.99177
IQGAP1	1.18517	0.859988
CNN2	0.719147	0.520294
LIN7C	0.390993	0.281758
B4GALT1	1.14612	0.822566
OCLN	0.714321	0.509786
TWF1	0.721484	0.513696
ACTN1	0.793446	0.558636
CTNNA1	1.40277	0.97493
JUP	1.16492	0.794662
ANK3	0.422071	0.286256
MPP5	0.430676	0.287647
PRKCI	0.282068	0.186801
SMAD7	0.494485	0.323704
TLN1	0.567696	0.370773
NDRG1	0.809499	0.524324
RAPGEF2	0.243554	0.157222
UBA1	0.532237	0.341728
PNN	2.67735	1.70167
DLG5	0.447369	0.284129
TJP1	1.90217	1.20716
SHROOM3	1.11202	0.705077
FRS2	0.188055	0.118634
ARHGAP17	0.316534	0.199562
ATP2A2	1.27141	0.799586
PAK1	0.309397	0.193942
PPL	0.259911	0.161018
LYN	0.528722	0.322748
CDC42BPA	0.457463	0.277085
CAMK2D	0.25614	0.154229
ATP1A1	1.3316	0.790143
APP	3.37564	2.00083
KIFC3	0.241735	0.142782
PTPRM	0.298156	0.173922
SH3KBP1	0.164229	0.0948201
PODXL	0.899775	0.519254
NPHS1	0.253556	0.146188
F11R	0.803712	0.462334
ADD3	0.580359	0.332211
CDH1	2.25792	1.27335
PARD3	0.414128	0.229945
DLG1	0.812432	0.448121
MYH9	2.8552	1.56072
DSG2	0.693867	0.372205
TBCD	0.29809	0.159164
CTNND1	0.203805	0.108804
SLC9A1	0.140632	0.0750689
CDC42BPB	0.494498	0.263807
PACSIN2	0.761946	0.404903
CLIC4	0.59051	0.311978
VCL	1.90844	0.992757
MAGI3	0.185798	0.0928841
FZD5	0.205946	0.100449
ASH1L	1.20855	0.579777
GJB3	0.0898227	0.0429273
CASK	0.186613	0.0864854
PRKCD	0.12416	0.057112
CGN	0.265231	0.118103
DSP	4.62992	2.05599
CCDC85C	0.37065	0.158543
AHNAK	2.89197	1.23354
FAT1	0.687838	0.29064
PIKFYVE	0.117491	0.0487585
PVR	0.171296	0.0706865
SHROOM2	0.150342	0.0565452
GJB1	0.0830417	0.0279391
GJC1	0.129063	0.0418058
CGNL1	0.246089	0.0645164
VANGL2	0.0870804	0.0209983

### Sheet: ciliated epi
Dataset S7	cluster7
GeneName	SEC1	WOI
NDUFV1	0.305663	0.781798
NDUFA12	0.990087	2.15314
SDHAF2	0.168569	0.330059
NDUFS6	1.55628	2.93715
NDUFS3	0.732245	1.28584
SURF1	0.5146	0.887844
UQCRFS1	1.3604	2.30815
NDUFB5	1.53788	2.52658
NDUFV2	0.452226	0.738534
NDUFA5	0.782795	1.26033
PMPCB	0.353859	0.551382
COQ9	0.378255	0.581685
UQCR10	3.94286	5.9593
NDUFC2	2.94495	4.41305
NDUFA7	0.567926	0.818957
COX7A2L	2.00122	2.86362
NDUFS2	0.705872	1.00727
NDUFA6	0.863714	1.22192
NDUFA9	0.356484	0.492929
NDUFV3	0.74072	1.02131
NDUFB10	1.97497	2.6696
NDUFS5	8.55357	11.5059
COX7B	3.14654	4.22588
NDUFC1	2.72977	3.66474
NDUFS7	0.923195	1.22519
NDUFB2	2.11339	2.7735
NDUFA2	2.4308	3.17114
NDUFAB1	3.05816	3.98806
NDUFA13	1.41419	1.83394
NDUFA11	2.01675	2.6062
UQCRC1	1.15955	0.864691
NDUFA10	0.926404	0.679185
NDUFAF1	0.388467	0.234619
FYN	0.193337	0.349658
KEAP1	0.0888778	0.12388
WIPF2	0.268641	0.205794
CD2AP	1.05599	0.808382
DNAJA3	0.118873	0.0904378
IQGAP1	1.03943	0.771631
ACTN1	1.11873	0.819312
MYO1C	0.345932	0.231254
COBL	0.889331	0.589402
PALLD	0.45284	0.281544
RHOQ	0.47202	0.287669
DAPK3	0.395746	0.206646
PAK1	0.69783	0.326857
TPM4	2.49386	1.09594
PAWR	0.949249	0.407225
FMN1	0.65393	0.202887
