## Supplementary material for "Human receptive endometrial assembloid for deciphering the implantation window": dataset: Dataset S9-Proteome.xlsx

### Sheet: Sheet1
gene	SEC1	SEC2	SEC3	WOI1	WOI2	WOI3
CDK1	0.499001	0.588672	0.608223	0.893608	0.866214	0.877657
PLK1	0	0.377531	0.512925	0.725457	0.65182	0.789065
NCAPH	0.148036	0.033318	0.194378	0.979053	1.15771	2.06577
CHTF18	0.091486	0.082554	0.097243	0.812059	0.404903	0.934132
SPC24	0.197633	0.242671	0.260068	1.58489	0.465503	1.09329
OXA1L	0.665637	0.806243	0.645149	1.10898	1.10044	1.09408
PTPN1	0.660974	0.736107	0.81064	0.979028	1.1096	1.36618
ISCU	0.420957	0.530464	0.464976	0.671769	0.737767	0.905249
MRPL48	0.611693	0.724629	1.02131	1.19464	1.42472	1.36654
DTYMK	0.51631	0.641147	0.590742	0.938824	1.05438	1.08646
AASS	0.611112	0.507281	0.608892	1.89911	1.47566	2.68125
ADHFE1	0.495567	1.07265	0.271669	2.10589	2.62961	1.65
TRMT61B	0.256263	0.707256	0.447195	0.925118	1.87178	1.00847
FASTKD1	0.721027	0.304022	0.99565	1.70046	1.58855	1.63784
ABAT	0.710625	0.856168	0.938588	2.02538	1.62902	1.88821
COQ3	0.570582	0.514271	0.502404	1.28726	1.08264	0.978431
ALDH6A1	0.632419	0.644825	0.686604	1.09312	1.29416	1.21103
COA1	0.532604	0.772904	0.785388	1.43636	1.17651	1.52981
TIMMDC1	0.738339	0.744175	0.748316	1.00109	1.18588	1.21207
FAM169A	0.569403	1.03137	0.315665	1.53054	2.02277	2.03607
MAOB	0.919912	0.770973	0.892125	1.94133	2.08203	1.99235
RAB11FIP5	0.7717	0.431237	0.643604	0.994871	1.21583	1.54474
ASS1	0.822609	0.956638	0.769493	1.42966	1.77357	1.54079
LYRM7	0.507143	0.713569	0.81623	1.10546	1.13297	1.26075
CRYAB	0.423466	0.807716	0.845315	1.70036	1.45003	2.7305
GJA1	0.402641	0.411003	0.616603	1.3959	1.8509	2.42204
MAP1A	0.913499	0.763914	0.866886	1.23872	1.26476	1.94235
MAP2	0.452089	0.557567	0.553853	2.68002	0.749731	1.73445
KIF23	0.544645	0.174033	0.14948	1.13125	0.870973	0.625795
KIF1C	0.372448	0.556177	0.2373	0.795172	2.18154	1.65063
MAPRE2	0.334633	0.307752	0.343956	0.548696	1.04289	1.25799
TPPP	0.740061	0.177489	0.228945	2.20925	2.31651	2.96465
