## Supplementary material for "Human receptive endometrial assembloid for deciphering the implantation window": dataset: Dataset S10-Ciliated related genes.xlsx

### Sheet: Sheet1
gene	Ctrl1	Ctrl2	Ctrl3	Ctrl4	Sec1	Sec2	Sec3	Sec4	WOI1	WOI2	WOI3	WOI4
ACTR1A	8.0686	18.927	12.5348	23.0845	38.173	12.3846	42.9063	31.5633	25.2845	49.0152	31.3684	49.9807
CEP41	5.37213	6.63858	2.69435	8.32633	9.84952	2.88244	13.5509	3.43907	4.97834	12.3126	8.73117	18.3375
DCTN3	89.5964	187.233	185.862	195.339	208.339	96.7148	215.055	237.855	247.837	271.572	253.877	255.439
IFT74	26.0697	35.2259	38.9267	28.1481	32.0618	23.1879	41.5229	36.2498	34.7125	31.0867	36.6405	38.2604
TMEM216	3.45082	7.39235	8.08214	15.2403	19.3857	4.01333	26.932	11.3787	13.7297	25.7915	12.7359	31.8283
TTC8	4.14598	3.29205	1.46721	7.44403	7.36344	3.87994	8.69945	3.84894	3.89325	7.00949	5.69536	6.57071
ATAT1	6.79144	4.57896	5.33453	10.5224	7.45895	4.05089	10.6788	11.1901	9.50289	9.20352	6.37064	9.20813
CEP89	8.17582	8.36256	7.08158	13.3185	12.7384	5.71764	12.6164	12.2616	9.01143	14.5044	14.9951	14.3445
DYNLRB1	159.194	292.562	251.807	393.785	502.246	275.444	548.645	421.649	429.406	477.407	457.363	581.738
EXOC4	15.7029	6.65876	9.91463	8.19384	11.2631	16.7323	10.3457	16.2585	14.7076	11.4985	13.0893	11.0535
IFT43	150.09	257.29	218.257	197.783	272.859	121.861	218.601	275.691	265.814	267.527	237.563	291.431
IFT80	2.78656	2.23301	2.54629	3.16204	5.03148	4.5351	4.17815	5.05901	3.7055	5.58023	4.07805	1.82703
MKS1	4.47756	5.46754	4.74189	9.98057	7.585	8.89015	6.12224	5.70987	8.2561	8.5743	5.88494	6.28443
ODF2	4.85533	2.32666	3.15884	4.43641	4.48415	4.15854	4.86085	4.91293	6.52652	4.33906	5.78967	3.54414
RAB8A	36.0511	36.3813	53.3052	44.3779	48.5837	32.3415	78.105	36.5897	37.5288	51.9408	45.6966	72.0436
AKAP9	37.7075	33.1607	38.9598	31.5056	42.7149	38.3691	42.8026	43.4361	42.5817	33.6366	32.777	34.7216
B9D1	43.8521	97.5104	74.5375	97.0118	118.205	51.2334	82.3218	115.541	150.862	120.582	73.8759	108.026
CEP152	1.49554	1.62766	1.25438	1.6118	1.17001	3.48985	2.36981	3.80451	1.05507	7.33492	3.39175	2.77306
CEP57	19.6305	16.624	20.0594	20.2443	26.4638	13.7504	25.3603	19.9856	16.0193	21.6925	19.2196	20.7761
CEP97	0.843415	1.735	1.32481	2.75967	4.41388	1.51742	2.81763	2.85318	4.24986	3.02797	2.95899	3.58467
CNTRL	3.58783	1.84579	1.91042	1.44731	2.53781	4.12761	1.82005	1.67183	2.44082	2.16481	2.05468	1.22916
DYNLRB2	13.5051	5.7538	1.95959	2.12209	3.60395	7.76253	4.73228	13.2791	11.8271	6.05787	3.93785	9.98793
EXOC5	3.29177	6.16673	5.50098	6.46244	8.94068	5.72593	7.32085	6.49262	7.09899	5.49268	10.1227	7.74048
OFD1	31.9548	10.3917	9.46892	15.7747	15.4426	25.5399	19.1021	19.8055	18.1267	17.5457	26.6998	15.6392
PLK4	0.323819	0.745818	0.788975	1.3056	2.83746	0.610503	1.67725	0.270582	1.0179	2.37022	3.58805	2.18496
TNPO1	7.3556	5.40945	4.13525	5.00624	6.22944	10.3043	6.84937	7.5246	5.41333	6.77033	6.62471	5.07888
TUBA1B	146.241	316.65	253.442	597.363	818.42	155.223	1101.28	264.763	481.544	797.043	641.713	805.374
CCT5	115.026	184.104	204.592	235.778	234.531	66.9545	268.162	135.073	135.473	198.907	220.181	215.656
CEP63	14.8064	17.2185	12.2397	13.5379	26.4886	11.3598	28.1894	29.1169	28.4304	20.8644	16.6311	29.0192
CETN2	26.971	49.43	31.7349	71.2903	109.083	38.9004	120.873	73.5567	85.1794	128.401	54.8864	168.987
HAUS4	7.77507	15.8634	13.7596	20.8186	18.6034	15.0171	22.3867	22.4979	19.0893	19.456	21.1011	20.8191
NEDD1	2.31777	2.50459	3.46922	3.5843	5.27981	1.19617	9.62579	3.12052	2.13506	5.55152	4.1989	7.18709
TUBA1C	75.4953	99.6755	96.805	172.789	129.03	55.8904	162.079	66.6771	118.019	132.721	145.313	127.433
TUBG1	7.70192	22.7654	13.849	45.9616	83.7379	17.632	121.764	26.9721	42.1839	72.5012	47.3079	90.5059
ARF4	41.6091	105.221	71.4604	200.554	307.134	65.1049	392.401	128.011	194.921	449.548	149.666	469.051
BBIP1	12.4329	24.0923	18.4547	19.7143	28.9209	16.3742	28.6536	22.2382	22.5008	25.8486	27.6768	42.4274
CEP70	13.7887	8.06081	8.00282	10.4862	39.2675	9.19884	61.5647	28.418	21.2944	43.4976	27.3921	60.4266
CKAP5	34.7606	61.4528	49.2517	51.7385	72.7904	23.2498	86.428	54.8329	55.7663	75.2972	62.9623	94.2349
LZTFL1	2.8725	4.75637	7.58244	11.7449	7.51086	2.97392	10.2315	6.47345	6.99235	10.1071	5.94906	9.34894
NEK2	0.517081	5.21564	1.34786	5.97193	8.53977	1.21707	13.4993	2.00037	7.50876	11.0847	7.84248	16.5674
RPGRIP1L	8.46199	8.72609	11.0968	7.55144	8.19275	7.6304	7.95054	9.27776	9.26619	10.2583	7.31644	9.86582
ARL13B	9.00104	6.64418	15.0786	10.252	8.85061	18.3355	10.0207	23.7701	20.4099	11.177	17.1456	14.2192
CDK1	1.83405	13.4729	11.3931	22.2966	30.2189	2.43604	52.3067	6.91239	13.8167	39.5912	23.1867	72.0589
IFT57	18.8186	31.6522	32.6652	51.4678	66.7699	22.2546	66.6787	49.4845	44.7471	62.3926	39.9031	90.3006
MAPRE1	2.70616	5.97447	5.98704	12.2399	15.2238	4.30632	21.3906	6.47788	7.17587	14.9109	8.22832	18.4133
TRIP11	13.1178	17.7053	17.2049	25.2555	35.5794	14.4297	38.8449	21.3319	25.0595	26.3103	24.4148	29.3599
ARL3	10.2455	15.6466	12.0982	17.0455	66.6422	15.0925	71.5455	39.1523	43.0172	60.8127	38.6901	89.1628
CLUAP1	83.8678	68.5602	63.2536	63.1723	91.951	73.0287	99.3723	103.879	93.6192	79.3738	102.509	108.87
DYNC2LI1	21.3029	30.1599	14.3486	32.9912	75.0731	21.6039	98.2344	40.4359	45.2395	87.8003	45.2403	127.635
IFT22	26.164	53.4944	42.1412	84.9867	78.2841	38.5266	81.1145	57.0051	76.2691	100.334	55.1597	117.318
PDE6D	13.536	19.5831	20.9762	55.7806	57.0603	21.1738	77.1573	34.8294	42.7776	79.5881	39.5167	107.562
RAB11A	85.894	181.19	162.815	332.12	447.467	115.187	569.38	261.1	304.654	456.6	286.249	631.995
TCTN2	1.05732	0.765844	0.841257	1.13842	2.34194	1.98764	2.17968	1.99342	2.93921	2.89769	1.78201	1.91888
CEP290	23.7163	13.3599	12.5525	15.4912	22.9298	32.4754	12.8676	20.1308	24.4523	15.396	19.949	17.8066
DYNLL1	342.447	693.634	491.565	1017.45	1087.37	423.392	1220.01	699.972	859.048	1153.82	823.111	1502.45
HAUS8	5.38669	12.1303	6.60091	11.2566	22.1031	7.71755	24.5371	8.11696	13.4795	12.6863	15.7548	20.5848
CYLD	4.20852	2.62955	2.73907	2.17939	4.3171	3.42294	5.89187	5.30427	4.12554	4.32479	5.08484	3.59295
E2F4	5.0356	5.95535	5.66847	9.61256	9.33121	8.1457	9.2774	6.16084	7.2853	11.3077	8.60781	6.99136
HYLS1	0.943533	2.35437	1.21637	4.54718	11.3533	1.16577	18.0966	2.46859	2.83313	9.39027	3.61326	19.4441
RSPH9	0	0.0625215	0.0517947	0.125886	0.602021	0.185681	0.0643808	0.0534099	0.700293	0.0773043	0.0530253	0.171585
TBC1D1	2.78179	9.42955	6.23782	6.64091	17.1485	8.54901	11.5799	22.2192	16.0166	14.1528	17.0341	19.6045
RABGAP1	10.7675	6.84678	9.41487	11.1495	13.7904	10.263	19.3248	11.0146	6.88852	14.8326	12.1203	16.542
CFAP126	0	0.34679	0.353394	0.120439	4.49978	0.607511	0	3.90426	7.29726	2.26418	0	0.1907
ATXN10	70.2655	116.289	104.844	132.296	133.556	62.8863	133.177	105.036	89.9828	140.569	113.418	168.282
POC1A	0.568755	1.95244	2.09423	3.44093	2.89296	1.00137	4.10554	2.30561	2.8617	3.85656	3.82248	3.97923
POC1B	6.86041	6.15741	2.48337	8.32646	26.435	10.0867	33.6507	20.9027	15.995	25.0493	21.66	16.1545
TMEM80	29.3047	51.4498	24.5891	34.8709	52.9994	17.149	55.7931	38.9057	90.2218	89.0184	47.7992	77.3406
CCDC66	12.3779	6.59384	6.11117	7.11172	11.9301	10.0995	9.8742	8.55439	9.72886	9.71328	8.25027	9.81983
CFAP20	19.7605	43.6686	40.3649	64.2589	77.4215	14.2813	80.7094	38.0683	47.4301	65.0689	47.0957	72.9876
DNAJB13	13.3452	10.3075	5.7941	3.18859	10.099	14.3475	15.0409	17.8493	16.3693	17.1794	19.7919	19.5106
PFN4	3.06049	0	0.305314	0	1.18124	1.97979	1.06143	1.47133	1.68178	0.623148	1.81433	1.27521
KCNQ1	2.03569	1.78039	2.55728	2.0558	5.58577	5.07743	5.2054	5.03612	7.05539	5.9635	6.33857	3.81833
TBC1D7	26.7821	56.495	54.867	81.2507	75.3933	29.1481	92.8015	52.0405	52.1432	82.863	61.4876	108.719
ZMYND10	2.52468	0.0839135	0.553729	1.24953	1.81305	3.35672	0.482432	2.14591	3.31262	2.07515	0.620937	2.58484
ATP6V1D	67.3389	100.513	101.916	120.897	131.387	75.5214	127.04	127.257	119.598	125.974	119.55	133.762
DCDC2	6.89195	29.9194	15.087	20.1134	45.0164	14.1858	41.3866	64.0538	43.8533	30.0758	37.8583	49.4705
TMEM138	21.4987	18.5533	14.5258	35.3777	40.6833	25.2493	56.7424	32.8185	29.8743	51.385	35.7721	56.4667
RAB8B	4.14888	3.42033	4.1776	3.83065	4.78347	5.87615	5.99148	3.3859	2.41664	6.32743	7.21854	3.3992
CCDC40	1.08855	1.86142	0.6139	1.44985	1.39775	2.96914	1.4219	3.15064	2.96827	2.05842	2.82684	2.91379
DNAAF2	1.40803	0.992691	1.65256	2.87572	3.07422	0.841256	3.76915	1.30134	1.69658	2.52469	1.52825	4.00829
PARVA	3.66639	4.41571	3.21852	8.2695	9.67408	2.96058	7.90298	5.12203	5.93261	8.38506	4.4552	11.0598
TBC1D14	3.65632	3.67342	2.13197	5.15659	4.46197	3.26973	3.87024	5.59049	4.54003	4.99122	3.72884	4.68329
RAB1A	34.9503	55.5567	33.3378	109.44	147.322	39.9587	216.296	69.9745	88.7957	173.888	72.2749	270.2
ATG3	15.2208	28.6717	31.8432	33.3656	45.0442	15.3004	51.1347	18.9957	24.7978	34.966	28.5088	52.7217
SPAG1	3.29658	4.10838	6.27329	3.52742	12.7125	15.6838	15.6293	17.4313	15.6341	12.2711	18.0714	15.0236
VDAC3	45.1018	87.4877	76.2551	138.722	196.138	59.3909	227.916	91.9895	97.3614	193.463	117.765	274.654
SPAG16	36.7129	20.0242	22.1568	22.1199	24.7613	22.5681	24.8248	24.9434	30.495	28.163	24.1973	32.7383
BBOF1	7.8081	3.42279	1.62775	2.94716	3.82617	7.40478	5.6186	6.604	5.66925	9.35023	2.80378	9.09261
DNAL1	13.2139	18.3467	18.442	21.3474	36.0371	8.47429	44.2614	20.5654	30.7777	34.6385	32.3178	46.6804
RILP	5.23408	3.0784	3.79476	3.10646	11.2137	3.24642	9.00966	17.3266	26.1812	8.73336	4.69985	13.4911
ARMC2	0.851823	0.878618	1.50119	2.21861	3.64874	1.46868	2.6959	1.0702	1.73922	2.09772	2.85854	3.24945
IQCG	17.1166	8.99129	7.09204	8.45232	12.2003	8.82761	12.8066	9.23997	15.1942	10.8812	11.723	14.3782
ATP6V0D1	13.9502	33.7573	25.6489	71.3301	71.7611	25.0708	83.0407	59.9587	63.2913	68.2569	50.196	58.2893
TTC30A	0.324288	0.104433	0.0710597	0.151155	0.431807	0.243765	0.369142	0.371958	0.489914	0.315197	0.30536	0.313239
GORAB	5.43119	2.15158	3.23138	2.56956	2.89351	1.38965	5.36465	3.97519	3.38445	2.72753	3.46188	3.73478
ATG5	5.07413	8.23178	7.25979	9.64228	18.3509	4.57661	24.622	8.52955	7.95033	14.8987	12.0981	21.3786
USP6NL	1.46331	1.39325	1.67974	2.87669	3.4766	1.32031	3.68017	1.85034	2.40607	2.69748	2.5258	4.13994
PIFO	0.797633	6.03704	4.30711	3.11186	6.25159	4.29528	0.547225	6.21832	5.73704	3.77311	1.68526	3.52583
CSNK1A1	41.0283	31.3715	28.7346	42.7045	38.4879	33.0968	40.7734	43.2885	43.4174	39.496	36.1167	44.6478
MLF1	12.7462	8.29318	6.09837	10.3684	11.7942	7.79981	5.82173	11.7104	13.5141	11.995	3.37012	6.63669
PIN1	27.852	79.0396	96.1512	145.881	127.869	54.1104	153.595	102.976	139.79	125.872	117.616	118.174
PSMB4	233.358	427.568	393.905	423.851	493.564	207.012	444.805	399.37	392.458	460.301	484.86	419.685
PTK2	26.2292	13.4001	15.7863	13.9218	21.5055	19.5858	24.6507	21.5794	17.2954	19.0206	21.3243	28.4833
CCDC170	1.66186	0.793529	0.486164	0.248008	2.19145	1.75758	1.26471	2.62697	3.09588	1.60416	0.723695	2.0441
CDC45	1.84812	2.94975	4.21447	4.85758	6.44102	0.650944	7.36559	4.30756	1.34915	8.69053	6.24595	7.25199
DLG5	1.65679	0.851039	1.62425	0.69563	3.49655	2.60476	8.10335	2.51341	2.79612	6.01497	8.04952	6.78419
PJA2	6.19154	7.73004	8.55001	7.86758	11.3922	5.77443	9.29375	13.5875	9.40953	13.5227	11.3071	13.9493
CFAP36	53.174	55.0697	47.067	58.211	84.6824	48.991	73.9923	74.9957	78.7138	70.745	60.1082	86.1886
SPACA9	1.26723	3.17512	1.35577	3.29004	3.01757	1.54618	3.0921	4.45214	7.48816	6.80909	2.86064	3.72744
GABARAP	156.691	289.12	390.862	491.083	624.196	247.482	621.544	635.761	661.517	523.011	493.11	662.8
SPATA33	18.0732	7.12124	11.1605	4.08919	3.93154	12.7922	7.56482	14.7283	8.95705	9.18875	11.7325	11.0791
PACRG	1.16166	1.47647	0.364	0.517898	2.10475	0.972219	0.33647	1.03345	2.68683	1.9717	0.991172	1.07023
DNAH9	1.27786	0.0363971	0.0715514	0.111672	0.807013	0.769362	0.326889	0.410574	0.473061	0.458699	0.751193	1.2799
CABYR	1.99177	2.91094	2.07328	3.01721	4.48326	10.1104	4.4612	3.3532	6.22167	7.21827	4.51792	6.56872
ATP1A1	25.7585	40.5189	42.374	44.907	52.0266	32.7588	48.8587	71.7282	77.7316	58.775	94.0078	52.3714
SPA17	30.4696	39.3748	28.2898	26.6546	53.5516	21.2724	63.5188	51.7012	57.736	78.072	55.1769	84.9412
RAP1A	4.26021	5.47769	5.1231	6.15176	7.37529	4.97094	7.59831	6.67501	6.3317	5.0145	7.21392	5.30002
SCNN1A	6.6243	6.88944	5.99766	11.2552	15.1044	14.3242	17.0463	18.5854	17.7877	17.1149	17.6477	15.7189
VDAC2	42.8243	119.28	84.0389	179.421	181.075	62.7851	222.474	85.4533	101.463	195.925	126.256	241.119
DNALI1	22.1076	12.2158	6.47864	2.32932	22.2714	1.81373	10.7095	23.1886	26.1113	13.6553	19.687	8.46334
CALM2	354.646	1274.52	1185.44	1170.78	1533.55	469.473	2002.93	929.351	891.786	1927.26	1316.99	3325.52
CALM3	94.0705	118.299	127.368	86.0097	200.843	93.584	250.388	211.945	169.838	174.182	265.537	214.589
CAPZB	35.2877	45.5199	52.0171	94.2416	89.5842	36.2114	87.4024	54.257	69.3779	87.5904	73.1888	100.535
EFCAB2	5.69359	6.4794	11.0306	8.43257	23.8023	12.008	29.7646	15.9724	16.0389	24.7331	15.672	30.2792
CDH23	0.0678301	0	0	0	0.178181	0.525454	0.309483	0.70547	2.80286	0.718682	0.169971	0.412567
C10orf82	0.0592974	1.25262	0.460838	0.999092	2.47974	1.40907	0.382049	2.46261	2.28215	3.01685	0.542758	1.40841
DLD	13.2163	15.9425	17.479	32.0308	43.6746	9.10673	69.5541	15.9979	17.1928	46.07	20.4365	77.1469
ANXA1	108.784	444.32	238.488	572.171	586.042	108.214	524.139	218.002	369.804	558.841	507.78	440.661
LDHC	0.649509	1.70356	1.29828	2.38058	3.85672	1.79657	3.56183	2.34146	2.94949	3.34241	2.31402	5.44093
CFAP99	0.028715	0.59741	0	0.166522	1.76625	0.581912	0.323766	2.21123	5.1805	0.700201	0	1.69355
ODF3B	0.340842	1.47043	0.706856	1.80415	8.39913	23.3328	4.62264	12.8074	21.9629	30.0429	7.85179	14.1764
ACTA2	8.31464	10.9393	6.23818	21.6796	16.6503	11.3768	17.073	10.4803	16.2142	14.1729	15.5269	16.1729
SORD	5.2269	4.3362	5.24782	12.325	12.2108	2.98577	11.8965	6.95788	7.47039	10.9558	6.79319	10.9834
SPAG4	1.16844	4.73212	1.55524	5.06596	10.4217	4.19765	12.5739	14.5848	16.5373	22.3722	10.301	13.6292
TOPORS	3.53155	3.37388	3.1442	3.22827	3.32824	3.44209	3.30308	3.69375	3.3792	2.52261	2.87812	2.43801
MERTK	0.963089	0.632349	0.840859	3.69983	0.99325	1.19649	1.42137	0.485074	0.823815	0.459707	1.07578	0.432453
CNGA1	37.1092	4.30797	6.97941	5.17315	5.20664	7.94107	4.75112	6.28767	6.99616	4.16884	3.80819	2.89696
VCAN	7.25603	16.5136	6.62357	11.7916	1.18731	2.76328	0.127545	0.583212	0.415626	0.315694	0.366028	0.349018
NAPEPLD	16.3957	13.4708	16.2036	21.8875	9.87853	6.48872	13.2693	12.0367	6.33438	3.93656	5.4728	7.62924
WHRN	0.439861	0.179987	0.221791	1.32724	0.446614	0.818935	0.369004	0.215174	0.984896	0.486642	0.190191	0.101746
SPATA7	5.49616	3.43532	4.25271	6.6837	5.89853	5.4092	4.79462	4.65033	4.08203	4.04107	2.99553	4.42078
PROM1	146.78	83.7266	83.6888	94.1461	46.0066	113.834	34.8776	69.9336	65.1154	24.1353	52.1091	28.4673
GLIS2	0.732554	0.867386	0.155619	0.674056	0.123691	0.739614	0.101971	0.141049	0.156509	0.158296	0.149799	0.32692

### Sheet: Sheet2
gene	Function
ACTR1A	cilium assembly
CEP41	cilium assembly
DCTN3	cilium assembly
IFT74	cilium assembly
TMEM216	cilium assembly
TTC8	cilium assembly
ATAT1	cilium assembly
CEP89	cilium assembly
DYNLRB1	cilium assembly
EXOC4	cilium assembly
IFT43	cilium assembly
IFT80	cilium assembly
MKS1	cilium assembly
ODF2	cilium assembly
RAB8A	cilium assembly
AKAP9	cilium assembly
B9D1	cilium assembly
CEP152	cilium assembly
CEP57	cilium assembly
CEP97	cilium assembly
CNTRL	cilium assembly
DYNLRB2	cilium assembly
EXOC5	cilium assembly
OFD1	cilium assembly
PLK4	cilium assembly
TNPO1	cilium assembly
TUBA1B	cilium assembly
CCT5	cilium assembly
CEP63	cilium assembly
CETN2	cilium assembly
HAUS4	cilium assembly
NEDD1	cilium assembly
TUBA1C	cilium assembly
TUBG1	cilium assembly
ARF4	cilium assembly
BBIP1	cilium assembly
CEP70	cilium assembly
CKAP5	cilium assembly
LZTFL1	cilium assembly
NEK2	cilium assembly
RPGRIP1L	cilium assembly
ARL13B	cilium assembly
CDK1	cilium assembly
IFT57	cilium assembly
MAPRE1	cilium assembly
TRIP11	cilium assembly
ARL3	cilium assembly
CLUAP1	cilium assembly
DYNC2LI1	cilium assembly
IFT22	cilium assembly
PDE6D	cilium assembly
RAB11A	cilium assembly
TCTN2	cilium assembly
CEP290	cilium assembly
DYNLL1	cilium assembly
HAUS8	cilium assembly
CYLD	cilium assembly
E2F4	cilium organization
HYLS1	cilium organization
RSPH9	cilium organization
TBC1D1	cilium organization
RABGAP1	cilium organization
CFAP126	cilium organization
ATXN10	cilium organization
POC1A	cilium organization
POC1B	cilium organization
TMEM80	cilium organization
CCDC66	cilium organization
CFAP20	cilium organization
DNAJB13	cilium organization
PFN4	cilium organization
KCNQ1	cilium organization
TBC1D7	cilium organization
ZMYND10	cilium organization
ATP6V1D	cilium organization
DCDC2	cilium organization
TMEM138	cilium organization
RAB8B	cilium organization
CCDC40	cilium organization
DNAAF2	cilium organization
PARVA	cilium organization
TBC1D14	cilium organization
RAB1A	cilium organization
ATG3	cilium organization
SPAG1	cilium organization
VDAC3	cilium organization
SPAG16	cilium organization
BBOF1	cilium organization
DNAL1	cilium organization
RILP	cilium organization
ARMC2	cilium organization
IQCG	cilium organization
ATP6V0D1	cilium organization
TTC30A	cilium organization
GORAB	cilium organization
ATG5	cilium organization
USP6NL	cilium organization
PIFO	ciliary basal body
CSNK1A1	ciliary basal body
MLF1	ciliary basal body
PIN1	ciliary basal body
PSMB4	ciliary basal body
PTK2	ciliary basal body
CCDC170	ciliary basal body
CDC45	ciliary basal body
DLG5	ciliary basal body
PJA2	ciliary basal body
CFAP36	ciliary basal body
SPACA9	motile cilium
GABARAP	motile cilium
SPATA33	motile cilium
PACRG	motile cilium
DNAH9	motile cilium
CABYR	motile cilium
ATP1A1	motile cilium
SPA17	motile cilium
RAP1A	motile cilium
SCNN1A	motile cilium
VDAC2	motile cilium
DNALI1	motile cilium
CALM2	motile cilium
CALM3	motile cilium
CAPZB	motile cilium
EFCAB2	motile cilium
CDH23	motile cilium
C10orf82	motile cilium
DLD	motile cilium
ANXA1	motile cilium
LDHC	motile cilium
CFAP99	motile cilium
ODF3B	motile cilium
ACTA2	motile cilium
SORD	motile cilium
SPAG4	motile cilium
TOPORS	non motile cilium
MERTK	non motile cilium
CNGA1	non motile cilium
VCAN	non motile cilium
NAPEPLD	non motile cilium
WHRN	non motile cilium
SPATA7	non motile cilium
PROM1	non motile cilium
GLIS2	non motile cilium
