## Supplementary material for "Human receptive endometrial assembloid for deciphering the implantation window": dataset: Dataset S11 scRNA-cellphoneDB.xlsx

### Sheet: ciliated mean
Dataset S11	ciliated mean
pair a_b	Ctrl_Ciliated|Ctrl_Ciliated	Ctrl_Ciliated|Ctrl_Immune	Ctrl_Ciliated|Ctrl_Proliferation	Ctrl_Ciliated|Ctrl_SOX9LGR5	Ctrl_Ciliated|Ctrl_Secretory	Ctrl_Ciliated|Ctrl_stromal	Ctrl_Ciliated|Ctrl_EMT derived cell	Ctrl_Ciliated|Ctrl_Uncilliated	Ctrl_Ciliated|Ctrl_stem-epithelium	Sec_Ciliated|Sec_Ciliated	Sec_Ciliated|Sec_Immune	Sec_Ciliated|Sec_Proliferation	Sec_Ciliated|Sec_SOX9LGR5	Sec_Ciliated|Sec_Secretory	Sec_Ciliated|Sec_stromal	Sec_Ciliated|Sec_EMT derived cell	Sec_Ciliated|Sec_Uncilliated	Sec_Ciliated|Sec_stem-epithelium	WOI_Ciliated|WOI_Ciliated	WOI_Ciliated|WOI_Immune	WOI_Ciliated|WOI_Proliferation	WOI_Ciliated|WOI_SOX9LGR5	WOI_Ciliated|WOI_Secretory	WOI_Ciliated|WOI_stromal	WOI_Ciliated|WOI_EMT derived cell	WOI_Ciliated|WOI_Uncilliated	WOI_Ciliated|WOI_stem-epithelium
ROR2_WNT5A	0.181	0.279	0.222	0.202	0.225	0.152	0.188	0.228	0.29	0.087	0.13	0.182	0.11	0.118	0.101	0.108	0.153	0.146	0.317	0.191	0.239	0.194	0.195	0.204	0.222	0.206	0.231
ROR1_WNT5A	0.169	0.266	0.209	0.19	0.212	0.139	0.175	0.216	0.278	0	0	0	0	0	0	0	0	0	0	0	0	0	0	0	0	0	0
LDLR_WNT7A	2.519	2.383	2.564	2.452	2.461	2.48	2.499	2.629	2.572	0.706	0.578	0.822	0.588	0.602	0.594	0.641	0.755	0.606	0.986	0.857	0.989	0.916	0.896	0.918	0.92	1.068	0.907
FZD5_WNT7A	0.291	0.154	0.336	0.223	0.232	0.252	0.271	0.401	0.344	0.186	0.058	0.302	0.068	0.082	0.074	0.121	0.235	0.086	0.165	0.035	0.167	0.094	0.074	0.097	0.098	0.247	0.086
CD74_COPA	1.682	1.809	1.774	1.672	1.753	1.725	1.722	1.745	1.855	1.828	1.97	1.749	1.689	1.741	1.746	1.669	1.697	1.796	1.841	1.938	1.878	1.8	1.88	1.907	1.85	1.801	1.93

### Sheet: ciliated pvalue
pair a_b	Ctrl_Ciliated|Ctrl_Ciliated	Ctrl_Ciliated|Ctrl_Immune	Ctrl_Ciliated|Ctrl_Proliferation	Ctrl_Ciliated|Ctrl_SOX9LGR5	Ctrl_Ciliated|Ctrl_Secretory	Ctrl_Ciliated|Ctrl_stromal	Ctrl_Ciliated|Ctrl_EMT derived cell	Ctrl_Ciliated|Ctrl_Uncilliated	Ctrl_Ciliated|Ctrl_stem-epithelium	Sec_Ciliated|Sec_Ciliated	Sec_Ciliated|Sec_Immune	Sec_Ciliated|Sec_Proliferation	Sec_Ciliated|Sec_SOX9LGR5	Sec_Ciliated|Sec_Secretory	Sec_Ciliated|Sec_stromal	Sec_Ciliated|Sec_EMT derived cell	Sec_Ciliated|Sec_Uncilliated	Sec_Ciliated|Sec_stem-epithelium	WOI_Ciliated|WOI_Ciliated	WOI_Ciliated|WOI_Immune	WOI_Ciliated|WOI_Proliferation	WOI_Ciliated|WOI_SOX9LGR5	WOI_Ciliated|WOI_Secretory	WOI_Ciliated|WOI_stromal	WOI_Ciliated|WOI_EMT derived cell	WOI_Ciliated|WOI_Uncilliated	WOI_Ciliated|WOI_stem-epithelium
ROR2_WNT5A	0.112	1	0.011	0.019	0.012	0.219	0.096	0.031	0.007	0.961	1	0.016	1	0.718	1	0.733	0.252	0.112	0	1	0.008	0.016	0.004	0.008	0.004	0.084	0
ROR1_WNT5A	0.068	1	0.016	0.02	0.012	0.135	0.051	0.024	0.008	1	1	1	1	1	1	1	1	1	1	1	1	1	1	1	1	1	1
LDLR_WNT7A	0	1	0	0.004	0.004	0	0	0	0	1	1	1	1	1	1	1	0.996	1	1	1	1	1	1	1	1	1	1
FZD5_WNT7A	0.035	1	0	0.044	0.056	0.032	0.024	0	0.008	0.1	1	0.004	1	1	1	0.93	0.114	1	1	1	1	1	1	1	1	1	1
CD74_COPA	0.04	0.012	0.02	0.035	0.02	0.032	0.04	0.024	0.004	0	0	0	0	0	0	0.004	0.02	0	0.004	0	0	0	0	0	0	0.012	0

### Sheet: EMT derived mean
pair a_b	Ctrl_EMT derived cell|Ctrl_Ciliated	Ctrl_EMT derived cell|Ctrl_Immune	Ctrl_EMT derived cell|Ctrl_Proliferation	Ctrl_EMT derived cell|Ctrl_SOX9LGR5	Ctrl_EMT derived cell|Ctrl_Secretory	Ctrl_EMT derived cell|Ctrl_stromal	Ctrl_EMT derived cell|Ctrl_EMT derived cell	Ctrl_EMT derived cell|Ctrl_Uncilliated	Ctrl_EMT derived cell|Ctrl_stem-epithelium	Sec_EMT derived cell|Sec_Ciliated	Sec_EMT derived cell|Sec_Immune	Sec_EMT derived cell|Sec_Proliferation	Sec_EMT derived cell|Sec_SOX9LGR5	Sec_EMT derived cell|Sec_Secretory	Sec_EMT derived cell|Sec_stromal	Sec_EMT derived cell|Sec_EMT derived cell	Sec_EMT derived cell|Sec_Uncilliated	Sec_EMT derived cell|Sec_stem-epithelium	WOI_EMT derived cell|WOI_Ciliated	WOI_EMT derived cell|WOI_Immune	WOI_EMT derived cell|WOI_Proliferation	WOI_EMT derived cell|WOI_SOX9LGR5	WOI_EMT derived cell|WOI_Secretory	WOI_EMT derived cell|WOI_stromal	WOI_EMT derived cell|WOI_EMT derived cell	WOI_EMT derived cell|WOI_Uncilliated	WOI_EMT derived cell|WOI_stem-epithelium
CD46_JAG1	1.464	1.384	1.339	1.333	1.361	1.361	1.302	1.343	1.369	1.443	1.597	1.338	1.486	1.367	1.458	1.42	1.232	1.489	2.267	2.212	2.139	2.222	2.1	2.249	2.005	1.989	2.294
CD44_SPP1	0.784	0.913	1.387	1.107	1.249	1.054	1.158	0.975	1.587	0.444	0.559	0.851	0.7	0.696	0.534	0.572	0.53	0.904	0.841	0.875	0.961	0.96	0.972	0.85	0.863	0.883	1.09
NRP1_SEMA3A	0.141	0.169	0.176	0.159	0.145	0.163	0.166	0.179	0.291	0.086	0.141	0.156	0.11	0.074	0.157	0.118	0.159	0.12	0.232	0.203	0.308	0.217	0.149	0.186	0.248	0.339	0.221
SLC7A1_CSF1	0.515	0.521	0.41	0.52	0.337	0.488	0.514	0.325	0.376	0.366	0.871	0.77	1.253	0.66	0.781	0.956	0.472	0.764	0.663	0.971	1.092	1.52	0.887	1.069	1.151	0.654	1.196

### Sheet: EMT derived pvalue
pair a_b	Ctrl_EMT derived cell|Ctrl_Ciliated	Ctrl_EMT derived cell|Ctrl_Immune	Ctrl_EMT derived cell|Ctrl_Proliferation	Ctrl_EMT derived cell|Ctrl_SOX9LGR5	Ctrl_EMT derived cell|Ctrl_Secretory	Ctrl_EMT derived cell|Ctrl_stromal	Ctrl_EMT derived cell|Ctrl_EMT derived cell	Ctrl_EMT derived cell|Ctrl_Uncilliated	Ctrl_EMT derived cell|Ctrl_stem-epithelium	Sec_EMT derived cell|Sec_Ciliated	Sec_EMT derived cell|Sec_Immune	Sec_EMT derived cell|Sec_Proliferation	Sec_EMT derived cell|Sec_SOX9LGR5	Sec_EMT derived cell|Sec_Secretory	Sec_EMT derived cell|Sec_stromal	Sec_EMT derived cell|Sec_EMT derived cell	Sec_EMT derived cell|Sec_Uncilliated	Sec_EMT derived cell|Sec_stem-epithelium	WOI_EMT derived cell|WOI_Ciliated	WOI_EMT derived cell|WOI_Immune	WOI_EMT derived cell|WOI_Proliferation	WOI_EMT derived cell|WOI_SOX9LGR5	WOI_EMT derived cell|WOI_Secretory	WOI_EMT derived cell|WOI_stromal	WOI_EMT derived cell|WOI_EMT derived cell	WOI_EMT derived cell|WOI_Uncilliated	WOI_EMT derived cell|WOI_stem-epithelium
CD46_JAG1	1	1	1	1	1	1	1	1	1	1	1	1	1	1	1	1	1	1	0	0.004	0.033	0.004	0.046	0	0.21	0.327	0
CD44_SPP1	0.924	1	0.008	0.275	0.055	0.468	0.198	0.6	0	1	1	0.984	1	1	1	1	1	0.976	0.965	1	0.815	0.869	0.829	0.989	0.972	0.813	0.255
NRP1_SEMA3A	1	1	0.104	1	1	1	0.219	0.164	0	1	1	0.334	1	1	0.318	0.854	0.341	0.896	0.008	1	0	0.004	1	0.091	0	0.008	0.008
SLC7A1_CSF1	0.996	1	1	1	1	1	1	1	1	1	0.402	0.897	0	1	0.857	0.126	0.98	0.992	0.98	0.04	0.004	0	0.289	0.008	0.008	0.868	0

### Sheet: stromal mean
pair a_b	Ctrl_stromal|Ctrl_Ciliated	Ctrl_stromal|Ctrl_Immune	Ctrl_stromal|Ctrl_Proliferation	Ctrl_stromal|Ctrl_SOX9LGR5	Ctrl_stromal|Ctrl_Secretory	Ctrl_stromal|Ctrl_stromal	Ctrl_stromal|Ctrl_EMT derived cell	Ctrl_stromal|Ctrl_Uncilliated	Ctrl_stromal|Ctrl_stem-epithelium	Sec_stromal|Sec_Ciliated	Sec_stromal|Sec_Immune	Sec_stromal|Sec_Proliferation	Sec_stromal|Sec_SOX9LGR5	Sec_stromal|Sec_Secretory	Sec_stromal|Sec_stromal	Sec_stromal|Sec_EMT derived cell	Sec_stromal|Sec_Uncilliated	Sec_stromal|Sec_stem-epithelium	WOI_stromal|WOI_Ciliated	WOI_stromal|WOI_Immune	WOI_stromal|WOI_Proliferation	WOI_stromal|WOI_SOX9LGR5	WOI_stromal|WOI_Secretory	WOI_stromal|WOI_stromal	WOI_stromal|WOI_EMT derived cell	WOI_stromal|WOI_Uncilliated	WOI_stromal|WOI_stem-epithelium
CD46_JAG1	1.371	1.29	1.245	1.24	1.268	1.267	1.208	1.25	1.276	1.336	1.49	1.231	1.378	1.26	1.351	1.313	1.125	1.382	2.029	1.974	1.901	1.985	1.862	2.011	1.767	1.752	2.056
CD44_SPP1	0.793	0.922	1.396	1.115	1.257	1.063	1.166	0.983	1.595	0.645	0.76	1.052	0.901	0.897	0.735	0.773	0.73	1.105	1.264	1.298	1.384	1.383	1.395	1.272	1.285	1.305	1.513
NRP1_SEMA3A	0.196	0.225	0.232	0.215	0.2	0.218	0.222	0.235	0.346	0.121	0.176	0.191	0.145	0.109	0.192	0.153	0.194	0.155	0.232	0.203	0.309	0.217	0.149	0.187	0.248	0.339	0.222
SLC7A1_CSF1	0.553	0.56	0.449	0.558	0.376	0.527	0.552	0.364	0.415	0.386	0.891	0.79	1.273	0.68	0.801	0.976	0.492	0.784	0.67	0.977	1.098	1.526	0.893	1.076	1.157	0.661	1.203

### Sheet: stromal pvalue
pair a_b	Ctrl_stromal|Ctrl_Ciliated	Ctrl_stromal|Ctrl_Immune	Ctrl_stromal|Ctrl_Proliferation	Ctrl_stromal|Ctrl_SOX9LGR5	Ctrl_stromal|Ctrl_Secretory	Ctrl_stromal|Ctrl_Stromal	Ctrl_stromal|Ctrl_EMT derived cell	Ctrl_stromal|Ctrl_Uncilliated	Ctrl_stromal|Ctrl_stem-epithelium	Sec_stromal|Sec_Ciliated	Sec_stromal|Sec_Immune	Sec_stromal|Sec_Proliferation	Sec_stromal|Sec_SOX9LGR5	Sec_stromal|Sec_Secretory	Sec_stromal|Sec_Stromal	Sec_stromal|Sec_EMT derived cell	Sec_stromal|Sec_Uncilliated	Sec_stromal|Sec_stem-epithelium	WOI_stromal|WOI_Ciliated	WOI_stromal|WOI_Immune	WOI_stromal|WOI_Proliferation	WOI_stromal|WOI_SOX9LGR5	WOI_stromal|WOI_Secretory	WOI_stromal|WOI_Stromal	WOI_stromal|WOI_EMT derived cell	WOI_stromal|WOI_Uncilliated	WOI_stromal|WOI_stem-epithelium
CD46_JAG1	1	1	1	1	1	1	1	1	1	1	1	1	1	1	1	1	1	1	0.157	0.276	0.578	0.249	0.729	0.212	0.908	0.896	0.095
CD44_SPP1	0.948	1	0	0.249	0.024	0.438	0.183	0.57	0	1	1	0.417	0.988	0.976	1	0.996	0.96	0.196	0.048	1	0.012	0	0	0.043	0.032	0.116	0
NRP1_SEMA3A	1	1	0.012	1	1	1	0.024	0.048	0	1	1	0.036	1	1	0.052	0.343	0.136	0.271	0.012	1	0	0	1	0.103	0.004	0.008	0
SLC7A1_CSF1	0.984	1	1	1	1	1	1	0.996	1	1	0.275	0.841	0	1	0.781	0.075	0.976	0.972	0.977	0.032	0	0	0.262	0.008	0	0.864	0
